# A genetic disorder reveals a hematopoietic stem cell regulatory network co-opted in leukemia

**DOI:** 10.1101/2021.12.09.471942

**Authors:** Richard A. Voit, Liming Tao, Fulong Yu, Liam D. Cato, Blake Cohen, Xiaotian Liao, Claudia Fiorini, Satish K. Nandakumar, Lara Wahlster, Kristian Teichert, Aviv Regev, Vijay G. Sankaran

## Abstract

The molecular regulation of human hematopoietic stem cell (HSC) maintenance is therapeutically important, but limitations in experimental systems and interspecies variation have constrained our knowledge of this process. Here, we have studied a rare genetic disorder due to *MECOM* haploinsufficiency, characterized by an early-onset absence of HSCs *in vivo*. By generating a faithful model of this disorder in primary human HSCs and coupling functional studies with integrative single-cell genomic analyses, we uncover a key transcriptional network involving hundreds of genes that is required for HSC maintenance. Through our analyses, we nominate cooperating transcriptional regulators and identify how MECOM prevents the CTCF-dependent genome reorganization that occurs as HSCs differentiate. Strikingly, we show that this transcriptional network is co-opted in high-risk leukemias, thereby enabling these cancers to acquire stem cell properties. Collectively, we illuminate a regulatory network necessary for HSC self-renewal through the study of a rare experiment of nature.
