## Supplementary Table 2 for "A genetic disorder reveals a hematopoietic stem cell regulatory network co-opted in leukemia"

### Sheet: Table S2
Table S2-MECOM network genes
MECOM down genes							MECOM up genes
feature	p_val	avg_logFC	pct.1	pct.2	p_val_adj		feature	p_val	avg_logFC	pct.1	pct.2	p_val_adj
KIAA0125	4.6e-69	-0.203998	0.746	0.872	1.55e-64		IGLL1	2.37e-82	0.393755	0.564	0.541	7.98e-78
LTB	9.07e-71	-0.182184	0.181	0.335	3.06e-66		MPO	9.5e-34	0.286659	0.107	0.051	3.2e-29
CD74	2.17e-65	-0.173698	0.978	0.995	7.3e-61		CALR	1.73e-65	0.249666	0.959	0.963	5.82e-61
GNG11	2.26e-86	-0.167204	0.749	0.897	7.6e-82		SRGN	3.58e-73	0.220963	0.595	0.683	1.21e-68
HLA-DRA	1.3e-45	-0.166865	0.939	0.969	4.38e-41		MIF	1.66e-125	0.204303	0.978	0.979	5.58e-121
HLA-DQA1	7.37e-70	-0.15952	0.404	0.579	2.48e-65		HIST1H4C	1.14e-17	0.19465	0.951	0.96	3.85e-13
HLA-DPA1	6.27e-35	-0.13236	0.877	0.932	2.11e-30		P4HB	4.67e-87	0.164169	0.802	0.843	1.57e-82
PRSS2	2.31e-46	-0.131043	0.18	0.295	7.79e-42		GATA2	7.04e-40	0.152471	0.263	0.278	2.37e-35
HLA-DQB1	1.15e-76	-0.12883	0.536	0.714	3.89e-72		CTSG	2.19e-53	0.14074	0.364	0.353	7.37e-49
CD52	1.17e-74	-0.128708	0.863	0.96	3.94e-70		FAM101B	2.7e-81	0.140633	0.668	0.712	9.09e-77
OCIAD2	4.38e-67	-0.126887	0.734	0.872	1.48e-62		IGFBP2	5.73e-33	0.139854	0.297	0.3	1.93e-28
HLA-DPB1	2.87e-37	-0.126828	0.79	0.882	9.68e-33		NPW	5.39e-58	0.132081	0.571	0.595	1.82e-53
B2M	1.42e-85	-0.126433	0.998	1	4.78e-81		NAA38	1.49e-64	0.129807	0.884	0.909	5.01e-60
PRDX1	5.44e-64	-0.125256	0.992	0.997	1.83e-59		RPS10	1.22e-63	0.127187	0.997	0.997	4.11e-59
S100A4	3.38e-38	-0.123587	0.943	0.979	1.14e-33		CEBPA	7e-57	0.121999	0.31	0.279	2.36e-52
HOPX	1.55e-90	-0.119434	0.558	0.745	5.22e-86		HSPA5	4.27e-61	0.12137	0.72	0.754	1.44e-56
HLA-DRB1	5.13e-28	-0.115671	0.899	0.942	1.73e-23		NDUFA13	1.17e-83	0.121099	0.782	0.817	3.94e-79
TM4SF1	1.51e-65	-0.112609	0.242	0.389	5.08e-61		AC090498.1	1.21e-85	0.117365	0.742	0.784	4.07e-81
RPL23A	3.3e-159	-0.112291	1	1	1.11e-154		MT-ND3	1.83e-88	0.115805	0.999	0.999	6.17e-84
HLA-B	7.68e-41	-0.112033	0.949	0.981	2.59e-36		SERPINB1	3.72e-48	0.112895	0.873	0.921	1.25e-43
C1QTNF4	3.33e-72	-0.109314	0.584	0.749	1.12e-67		HCST	1.59e-66	0.110198	0.6	0.633	5.36e-62
NFKBIA	1.13e-69	-0.105684	0.331	0.491	3.79e-65		PLIN2	6.92e-46	0.109169	0.345	0.372	2.33e-41
HEMGN	1.08e-93	-0.105407	0.14	0.289	3.65e-89		MT-ND6	2.06e-68	0.108755	0.678	0.718	6.95e-64
IFI16	4.29e-73	-0.104173	0.742	0.884	1.45e-68		UBE2S	3.62e-30	0.100925	0.671	0.689	1.22e-25
SOCS2	3.81e-61	-0.103743	0.516	0.673	1.29e-56		MATK	6.66e-76	0.0995226	0.513	0.537	2.24e-71
MARCKS	5.67e-69	-0.0991776	0.464	0.627	1.91e-64		CLEC11A	1.23e-51	0.0987224	0.292	0.3	4.15e-47
CYTL1	1.17e-89	-0.0987214	0.481	0.663	3.95e-85		NUCB2	2.1e-25	0.0982539	0.935	0.949	7.08e-21
ANXA5	1.31e-92	-0.0944336	0.456	0.639	4.4e-88		RP11-620J15.3	2.51e-66	0.0978542	0.721	0.774	8.44e-62
LIMS1	5.69e-68	-0.0927657	0.674	0.823	1.92e-63		SNHG19	1.37e-53	0.0972858	0.539	0.562	4.62e-49
HLA-C	1.12e-31	-0.090882	0.93	0.97	3.77e-27		RPL36A	3.05e-29	0.0959481	0.98	0.987	1.03e-24
BEX2	2.25e-93	-0.0902778	0.425	0.606	7.6e-89		MYDGF	4.91e-86	0.0956605	0.704	0.779	1.65e-81
HLA-A	1.24e-24	-0.0901883	0.959	0.981	4.17e-20		SAMD1	6.85e-76	0.0951379	0.484	0.51	2.31e-71
ITM2B	2.66e-42	-0.0893958	0.857	0.939	8.97e-38		SLIRP	3.07e-32	0.094973	0.941	0.96	1.03e-27
PSMB9	4.25e-88	-0.0890253	0.482	0.659	1.43e-83		UQCRQ	4.14e-24	0.093768	0.975	0.98	1.4e-19
MSI2	6.08e-77	-0.0853153	0.528	0.694	2.05e-72		FARSA	1.82e-83	0.0930492	0.547	0.589	6.14e-79
MECOM	3.57e-95	-0.0850256	0.04	0.151	1.2e-90		APLP2	7.68e-81	0.0920535	0.54	0.582	2.59e-76
ISCU	4.19e-75	-0.084831	0.574	0.736	1.41e-70		UBE2M	8.7e-43	0.0918883	0.777	0.795	2.93e-38
SPINK2	3.15e-54	-0.0847074	0.696	0.827	1.06e-49		TIMP1	1.3e-56	0.0909685	0.71	0.8	4.38e-52
AC004540.4	3.9e-93	-0.0841308	0.171	0.315	1.31e-88		TRIM28	2.71e-42	0.090957	0.802	0.822	9.14e-38
MDK	1.68e-45	-0.0838468	0.681	0.805	5.65e-41		C4orf48	1.48e-70	0.0895963	0.761	0.819	4.98e-66
CST3	7.03e-78	-0.0825071	0.466	0.63	2.37e-73		NME2	1.96e-73	0.0891939	0.302	0.293	6.61e-69
SH3BP5	1.38e-92	-0.0824809	0.329	0.497	4.65e-88		CST7	7.97e-23	0.0888789	0.105	0.073	2.68e-18
NPC2	2.26e-76	-0.081305	0.662	0.818	7.62e-72		PA2G4	9.66e-24	0.087674	0.968	0.979	3.25e-19
CKS2	1.64e-27	-0.0805866	0.624	0.724	5.52e-23		SERBP1	1.01e-26	0.0875674	0.975	0.986	3.41e-22
ETS2	1.1e-76	-0.0804486	0.454	0.617	3.72e-72		MYB	7.57e-68	0.0874755	0.406	0.427	2.55e-63
GSN	6.03e-83	-0.0796442	0.378	0.541	2.03e-78		ANXA1	6.15e-64	0.0871234	0.556	0.625	2.07e-59
GALNT2	6.49e-59	-0.0795653	0.604	0.749	2.19e-54		HSPD1	7.14e-25	0.0858356	0.973	0.984	2.41e-20
LRRC75A	5.37e-44	-0.0792814	0.326	0.449	1.81e-39		EIF3A	2.44e-50	0.0854082	0.888	0.935	8.23e-46
CAPZB	1.43e-41	-0.0790327	0.782	0.885	4.82e-37		RPL17	3.07e-75	0.0833875	0.729	0.788	1.03e-70
HMGB2	9.49e-16	-0.0787851	0.863	0.915	3.2e-11		COTL1	1.44e-66	0.0823741	0.668	0.721	4.86e-62
ARPC3	4.69e-31	-0.0782101	0.982	0.992	1.58e-26		SRM	5.46e-24	0.0822905	0.924	0.938	1.84e-19
IFITM3	1.29e-87	-0.0781816	0.451	0.623	4.35e-83		PRSS57	1.84e-21	0.0822875	0.912	0.941	6.19e-17
SPINT2	8.65e-73	-0.0778535	0.666	0.819	2.92e-68		RPL37A	1.87e-101	0.0803018	1	1	6.3e-97
H3F3A	2.88e-44	-0.0777001	0.998	0.999	9.72e-40		MCM7	1.63e-34	0.0783899	0.82	0.852	5.48e-30
NDUFB3	2.2e-39	-0.0770575	0.827	0.916	7.41e-35		ISOC2	4.42e-54	0.0781839	0.623	0.656	1.49e-49
RPL24	3.07e-74	-0.0769822	1	0.999	1.03e-69		TIMM13	2.02e-29	0.0775922	0.929	0.952	6.82e-25
PSME1	9.92e-38	-0.0766971	0.921	0.974	3.34e-33		LGALS1	2.96e-21	0.0770509	0.841	0.888	9.97e-17
HLA-E	1.16e-47	-0.0759349	0.794	0.9	3.89e-43		TOMM40	1.25e-40	0.07644	0.802	0.841	4.2e-36
NGFRAP1	5.72e-59	-0.0759008	0.735	0.863	1.93e-54		MT-CYB	8.37e-23	0.0762825	0.999	0.999	2.82e-18
AKR1A1	4.42e-48	-0.0757305	0.766	0.878	1.49e-43		FAM45A	2.56e-83	0.0761468	0.373	0.408	8.61e-79
GLIPR1	9.39e-57	-0.0749147	0.388	0.526	3.16e-52		FBL	7.19e-37	0.0756593	0.918	0.95	2.42e-32
ACOT13	4.39e-83	-0.0748921	0.473	0.64	1.48e-78		MT2A	7.78e-45	0.0753516	0.411	0.431	2.62e-40
S100A11	7.95e-28	-0.0742275	0.952	0.983	2.68e-23		MT-ND4	8.13e-34	0.0753173	0.999	1	2.74e-29
STAT1	1.44e-65	-0.0738623	0.391	0.537	4.86e-61		ITGA4	2.3e-61	0.075305	0.543	0.589	7.73e-57
AVP	6.48e-31	-0.0736934	0.83	0.909	2.18e-26		C14orf2	1.17e-18	0.0749311	0.983	0.988	3.94e-14
ALYREF	2.93e-50	-0.0730165	0.646	0.775	9.89e-46		RUVBL2	1.35e-67	0.0745833	0.66	0.717	4.57e-63
RBPMS	2.86e-93	-0.0727969	0.264	0.417	9.63e-89		MT-ND5	4.95e-16	0.0745295	0.998	0.998	1.67e-11
CLEC2B	4.82e-85	-0.0717694	0.391	0.555	1.62e-80		SDF2L1	1.83e-67	0.074358	0.617	0.676	6.17e-63
NRIP1	5.21e-59	-0.0716156	0.528	0.672	1.76e-54		MRPS26	1.93e-57	0.0743433	0.633	0.677	6.51e-53
HLA-DRB5	9.65e-13	-0.0714441	0.332	0.4	3.25e-08		USMG5	2.55e-31	0.0742635	0.939	0.964	8.6e-27
UBE2C	6.69e-11	-0.0711526	0.524	0.59	2.26e-06		SPI1	4.28e-81	0.0742486	0.555	0.613	1.44e-76
ELN	2.37e-73	-0.0707962	0.211	0.341	7.98e-69		ODC1	1.11e-34	0.0740722	0.82	0.855	3.75e-30
ATP5G2	1.83e-36	-0.0699608	0.996	0.999	6.16e-32		SLC39A3	8e-57	0.0732389	0.726	0.78	2.69e-52
CSTB	8.77e-42	-0.0698578	0.836	0.925	2.96e-37		RPL41	5.41e-70	0.072961	1	1	1.82e-65
ATP5H	1.83e-44	-0.0695037	0.848	0.936	6.17e-40		FAM107B	1.34e-78	0.0726368	0.353	0.393	4.5e-74
CYP1B1	4.85e-61	-0.0693829	0.34	0.476	1.63e-56		MRPS34	1.73e-60	0.0723105	0.78	0.839	5.82e-56
AIF1	6.2e-29	-0.069353	0.993	0.996	2.09e-24		SNHG25	4.78e-68	0.0720073	0.521	0.563	1.61e-63
PSMB8	9.32e-38	-0.0692499	0.811	0.903	3.14e-33		RPS28	2.89e-59	0.0705911	1	1	9.73e-55
MEF2C	1.33e-92	-0.0687818	0.45	0.619	4.47e-88		GAL	2.05e-47	0.0704215	0.352	0.377	6.89e-43
NUTF2	5.22e-67	-0.0684831	0.617	0.763	1.76e-62		VDAC1	1.09e-45	0.0701579	0.881	0.929	3.66e-41
ZFAS1	3.42e-27	-0.0683803	0.995	0.997	1.15e-22		ZEB2	8.97e-49	0.0688958	0.292	0.303	3.02e-44
BST2	3.33e-35	-0.0674595	0.835	0.918	1.12e-30		MRPL52	1.41e-43	0.0688255	0.846	0.894	4.74e-39
BIN1	1.72e-73	-0.0662698	0.519	0.675	5.8e-69		H1FX	3.29e-48	0.0687496	0.725	0.792	1.11e-43
MS4A4A	1.76e-61	-0.0658764	0.257	0.383	5.93e-57		MTDH	3.34e-33	0.0681793	0.909	0.946	1.12e-28
SRP9	7.79e-35	-0.0657159	0.848	0.927	2.63e-30		ATP6V0B	5.91e-59	0.0677466	0.773	0.836	1.99e-54
ALDH2	4.8e-93	-0.0655426	0.297	0.453	1.62e-88		TMEM258	7.96e-27	0.0675281	0.942	0.965	2.68e-22
GSTP1	1.24e-30	-0.0650074	0.997	0.999	4.18e-26		LRRC59	3.2e-78	0.0673652	0.536	0.595	1.08e-73
WBP5	9.29e-88	-0.0644516	0.401	0.562	3.13e-83		LRPAP1	2.12e-80	0.0673516	0.569	0.639	7.15e-76
CD48	1.33e-48	-0.0632907	0.692	0.815	4.48e-44		MLEC	1.59e-67	0.0672682	0.632	0.691	5.36e-63
RGS10	1.66e-46	-0.0631763	0.757	0.868	5.6e-42		IFITM1	2.45e-70	0.0669887	0.25	0.263	8.27e-66
CD53	1.15e-80	-0.0628929	0.486	0.644	3.89e-76		TUFM	9.55e-37	0.066935	0.906	0.942	3.22e-32
MLLT3	6.88e-59	-0.062825	0.294	0.421	2.32e-54		LMO4	5.07e-68	0.0655992	0.384	0.451	1.71e-63
PCBP2	1.4e-38	-0.0627434	0.881	0.953	4.7e-34		POLR2L	4.94e-15	0.0652049	0.959	0.972	1.67e-10
JAML	1.95e-109	-0.0626183	0.328	0.496	6.57e-105		PRAM1	1.22e-51	0.0650397	0.225	0.219	4.12e-47
PLAC8	1.04e-63	-0.0625926	0.566	0.71	3.49e-59		PGAM1	1.36e-24	0.064944	0.9	0.927	4.57e-20
RPS24	1.85e-64	-0.0620057	1	1	6.24e-60		FCER1A	2.49e-07	0.0649148	0.122	0.122	0.00838496
HLA-DMA	9.48e-59	-0.0619321	0.545	0.684	3.19e-54		SLC27A5	3.39e-68	0.0648529	0.443	0.487	1.14e-63
PAIP2	6.37e-67	-0.0619295	0.605	0.751	2.15e-62		TPI1	1.07e-13	0.0648439	0.985	0.992	3.6e-09
LSM6	6.49e-45	-0.0612226	0.618	0.741	2.19e-40		MYC	5.21e-31	0.0639414	0.598	0.636	1.76e-26
BLOC1S1	1.44e-54	-0.0610564	0.661	0.79	4.86e-50		RPL28	1.34e-64	0.0635698	1	1	4.51e-60
DUSP6	4.68e-55	-0.0610054	0.287	0.409	1.58e-50		BCAP31	1.69e-67	0.0633128	0.696	0.763	5.69e-63
TPT1	1.68e-33	-0.0602013	1	1	5.66e-29		AFG3L2	3.47e-71	0.063065	0.556	0.616	1.17e-66
RPS18	6.55e-60	-0.0600833	1	1	2.21e-55		RP5-1171I10.5	5.65e-68	0.0626159	0.468	0.525	1.9e-63
GNAI1	8.78e-91	-0.0593775	0.225	0.364	2.96e-86		ALDOA	3.08e-11	0.0623602	0.99	0.993	1.04e-06
CD164	3.22e-64	-0.0587864	0.619	0.761	1.09e-59		RASGRP2	6.28e-74	0.0620191	0.368	0.412	2.11e-69
HHEX	2.19e-85	-0.0583824	0.464	0.624	7.37e-81		ACAT2	7.1e-50	0.0618182	0.659	0.717	2.39e-45
MTRNR2L12	2.32e-81	-0.0578159	0.652	0.806	7.8e-77		AGPAT2	2.41e-80	0.0615255	0.533	0.602	8.14e-76
FCGRT	6.57e-76	-0.0572939	0.27	0.405	2.21e-71		NUDC	1.02e-34	0.0612922	0.842	0.885	3.43e-30
PTPRC	2.1e-60	-0.0570659	0.58	0.718	7.08e-56		RPL36	4.02e-48	0.0611549	1	1	1.36e-43
HOXA7	2.3e-63	-0.0569813	0.229	0.347	7.75e-59		MYEOV2	2.95e-38	0.0609435	0.884	0.927	9.93e-34
HOXA9	9.71e-80	-0.0569605	0.339	0.485	3.27e-75		RPS26	2.35e-15	0.0608255	0.998	0.999	7.92e-11
GMFG	1.7e-19	-0.0569285	0.983	0.993	5.73e-15		PODXL2	5.02e-51	0.0608239	0.298	0.314	1.69e-46
DLK1	4.46e-42	-0.0563085	0.19	0.284	1.5e-37		SUPT16H	7.8e-45	0.0603544	0.798	0.852	2.63e-40
TMEM14C	3.79e-41	-0.0562215	0.786	0.885	1.28e-36		MCM3	2.64e-44	0.0597644	0.752	0.808	8.89e-40
MFAP2	3.72e-93	-0.0560586	0.23	0.368	1.25e-88		DCXR	3.15e-49	0.0597069	0.696	0.75	1.06e-44
SVIP	1.1e-44	-0.0554505	0.704	0.819	3.71e-40		SLC27A2	3.01e-35	0.0593042	0.18	0.174	1.01e-30
HINT1	1.88e-28	-0.0553788	0.997	0.999	6.33e-24		EIF3B	2.56e-65	0.0592676	0.683	0.749	8.64e-61
MZB1	9.96e-69	-0.0549978	0.254	0.377	3.36e-64		NOP56	8.9e-31	0.0591967	0.868	0.906	3e-26
HLA-DMB	1.09e-67	-0.0546819	0.282	0.408	3.67e-63		FAM46A	1.61e-38	0.059113	0.197	0.2	5.43e-34
UQCRB	9.2e-21	-0.0539071	0.98	0.991	3.1e-16		TOMM7	4.35e-12	0.059062	0.976	0.985	1.47e-07
EBPL	6.23e-35	-0.0537588	0.818	0.905	2.1e-30		SURF4	2.78e-75	0.0586862	0.331	0.368	9.37e-71
ABI3	1.11e-77	-0.0535309	0.184	0.3	3.75e-73		POLR2I	1.27e-35	0.0582373	0.848	0.892	4.28e-31
ATXN2L	1.9e-80	-0.0534852	0.293	0.428	6.39e-76		PLEK	8e-66	0.0579176	0.461	0.513	2.69e-61
LST1	4.1e-46	-0.0530998	0.629	0.749	1.38e-41		CCDC85B	1.19e-41	0.0578096	0.838	0.893	4e-37
TNFRSF4	6.88e-26	-0.0529317	0.097	0.162	2.32e-21		EIF4EBP1	7.89e-42	0.0575861	0.817	0.87	2.66e-37
TOP2A	1.58e-05	-0.0526463	0.591	0.635	0.532205		EBNA1BP2	2.03e-48	0.0575707	0.728	0.788	6.83e-44
RPS27L	7.36e-14	-0.0526072	0.882	0.927	2.48e-09		XBP1	2.93e-57	0.0574406	0.692	0.761	9.88e-53
ITM2C	1.9e-52	-0.0524188	0.79	0.899	6.4e-48		RRBP1	1.11e-64	0.0572804	0.565	0.629	3.75e-60
SUMO2	1.56e-18	-0.0520556	0.96	0.984	5.27e-14		PGK1	1.94e-20	0.0572093	0.93	0.955	6.52e-16
SNCA	9.64e-83	-0.0519394	0.397	0.547	3.25e-78		DPM3	4.96e-74	0.0571739	0.595	0.666	1.67e-69
CAPZA2	1.67e-72	-0.0518718	0.437	0.579	5.63e-68		GALNT1	4.6e-70	0.0570093	0.58	0.645	1.55e-65
CD99	8.4e-40	-0.0517913	0.848	0.932	2.83e-35		NBEAL1	5.04e-67	0.0568611	0.544	0.607	1.7e-62
PLGRKT	2.8e-78	-0.0516087	0.264	0.393	9.42e-74		RNASET2	9.62e-59	0.0568461	0.518	0.575	3.24e-54
ALDH1A1	1.22e-74	-0.0514929	0.267	0.394	4.1e-70		CYCS	9.57e-29	0.056787	0.812	0.853	3.23e-24
LSM8	9.11e-45	-0.0514792	0.748	0.856	3.07e-40		FKBP4	3.76e-49	0.0566739	0.611	0.661	1.27e-44
CTHRC1	1.64e-63	-0.0513996	0.129	0.226	5.52e-59		BOP1	2.97e-70	0.0565156	0.346	0.38	1e-65
MYL12A	1.37e-51	-0.0511458	0.834	0.931	4.61e-47		TOMM5	3.42e-58	0.056494	0.637	0.7	1.15e-53
RPS29	1.17e-36	-0.0505407	1	1	3.93e-32		ROMO1	3.52e-46	0.056139	0.859	0.913	1.19e-41
ELMSAN1	9.9e-75	-0.0505273	0.239	0.362	3.34e-70		DDX18	2.8e-44	0.0560157	0.798	0.854	9.42e-40
TROAP	2.05e-42	-0.0503416	0.244	0.343	6.92e-38		TUBB6	6.87e-55	0.0560076	0.447	0.492	2.31e-50
SRSF9	2.22e-30	-0.0502351	0.887	0.951	7.46e-26		PPM1G	2.19e-34	0.0559029	0.901	0.941	7.37e-30
S100Z	6.07e-63	-0.0501762	0.175	0.279	2.05e-58		COPE	8.16e-38	0.0558181	0.893	0.937	2.75e-33
BRI3	1.95e-53	-0.0500339	0.806	0.912	6.58e-49		DDX49	1.18e-62	0.0555889	0.491	0.536	3.97e-58
BLVRB	8.8e-69	-0.0499316	0.44	0.579	2.97e-64		HSP90B1	5.6e-39	0.0555239	0.818	0.874	1.89e-34
TPRKB	8.4e-52	-0.0497757	0.632	0.757	2.83e-47		SLC1A5	1.15e-58	0.0554299	0.416	0.458	3.87e-54
NDUFA4	1.78e-18	-0.0497088	0.992	0.995	5.98e-14		PDIA3	5.18e-56	0.0551856	0.791	0.861	1.75e-51
LINC00998	1.65e-81	-0.0496974	0.403	0.549	5.58e-77		DDX21	3.71e-27	0.0550462	0.847	0.885	1.25e-22
RABAC1	4.19e-42	-0.0495123	0.776	0.877	1.41e-37		RHOG	8.57e-67	0.054918	0.712	0.788	2.89e-62
SMDT1	6.28e-50	-0.0495052	0.715	0.832	2.12e-45		ARHGDIA	5.46e-52	0.0544802	0.746	0.809	1.84e-47
RPS27A	5.73e-53	-0.0494682	1	1	1.93e-48		ADSS	1.37e-78	0.0543149	0.447	0.506	4.6e-74
SH3BGRL	4.05e-50	-0.0490432	0.702	0.821	1.36e-45		RAC3	1.2e-64	0.0541539	0.513	0.569	4.06e-60
GIMAP7	6.08e-71	-0.0490403	0.133	0.234	2.05e-66		FDPS	3.71e-42	0.0540847	0.795	0.848	1.25e-37
GNAI2	7.29e-20	-0.0488691	0.947	0.978	2.45e-15		FAM195A	1.8e-64	0.0540111	0.426	0.475	6.07e-60
SDHC	1.44e-56	-0.0484954	0.547	0.679	4.84e-52		BRI3BP	6.54e-73	0.0539598	0.413	0.465	2.2e-68
PARP14	6.49e-90	-0.0484604	0.305	0.448	2.19e-85		RPL22L1	1.79e-14	0.053947	0.957	0.975	6.03e-10
SCP2	1.32e-70	-0.0481503	0.525	0.669	4.43e-66		PGP	7.18e-60	0.0538729	0.536	0.589	2.42e-55
MSRB2	6.51e-72	-0.0480845	0.449	0.59	2.19e-67		HSP90AB1	4.08e-14	0.0536172	0.999	1	1.37e-09
PSMA5	1.07e-48	-0.0477993	0.746	0.857	3.62e-44		STOML2	3.1e-42	0.0535338	0.844	0.896	1.04e-37
ZNF706	5.94e-33	-0.047568	0.829	0.91	2e-28		CEBPZ	1.79e-68	0.0535118	0.562	0.625	6.04e-64
GLYATL2	1.05e-68	-0.0474904	0.088	0.177	3.53e-64		UQCR10	1.13e-16	0.0533246	0.965	0.983	3.79e-12
EPB41L4A-AS1	2.38e-36	-0.047446	0.792	0.883	8e-32		RNF130	1.51e-76	0.0531652	0.641	0.731	5.1e-72
CAST	9e-70	-0.0474022	0.399	0.535	3.03e-65		KRTCAP2	3.63e-79	0.0531007	0.554	0.629	1.22e-74
SELK	4.21e-76	-0.0473871	0.436	0.577	1.42e-71		NDUFB2	1.97e-17	0.0529138	0.937	0.958	6.63e-13
SDHD	1.42e-72	-0.0472913	0.532	0.676	4.78e-68		PYGL	5.97e-76	0.0527705	0.36	0.408	2.01e-71
MAGED2	8e-65	-0.0471645	0.508	0.646	2.69e-60		ECI1	1.95e-61	0.0526828	0.584	0.646	6.56e-57
PTTG1	2.21e-19	-0.0471113	0.67	0.747	7.44e-15		GARS	3.7e-75	0.0526014	0.572	0.648	1.25e-70
SSBP3	2.94e-75	-0.0470648	0.31	0.44	9.92e-71		RNF24	3e-71	0.0525935	0.313	0.35	1.01e-66
CCDC53	1.19e-79	-0.0469249	0.338	0.477	4e-75		RBM39	9.54e-47	0.0525183	0.78	0.839	3.21e-42
ATP6V1F	6.61e-24	-0.0468452	0.906	0.958	2.23e-19		GPI	2.71e-68	0.052083	0.544	0.606	9.14e-64
RCBTB2	9.67e-65	-0.0466869	0.191	0.297	3.26e-60		NCL	4.26e-05	0.0517843	0.992	0.995	1
RPL11	8.63e-40	-0.0466779	1	1	2.91e-35		UQCR11	2.18e-13	0.0517761	0.963	0.977	7.34e-09
C11orf31	1.19e-23	-0.0466344	0.891	0.947	4.01e-19		HNRNPU	1.47e-29	0.0516229	0.905	0.946	4.96e-25
LINC01420	1.3e-59	-0.0465765	0.574	0.706	4.39e-55		FDFT1	1.1e-47	0.0513442	0.66	0.717	3.69e-43
RPL19	1.44e-43	-0.0460477	1	1	4.85e-39		MRPL41	3.66e-50	0.0511993	0.804	0.869	1.23e-45
CPNE3	2.19e-86	-0.0457231	0.402	0.55	7.39e-82		ANXA2	1.73e-68	0.0511777	0.563	0.643	5.83e-64
DDAH2	3.3e-61	-0.0457085	0.583	0.718	1.11e-56		ADRM1	4.68e-64	0.0510708	0.67	0.74	1.58e-59
DUSP3	3.45e-83	-0.0456779	0.261	0.389	1.16e-78		ATOX1	2.71e-40	0.0510328	0.779	0.835	9.12e-36
GNAS	6.65e-17	-0.045371	0.986	0.994	2.24e-12		NEAT1	2.14e-13	0.0510222	0.923	0.952	7.21e-09
NDUFB8	7.94e-25	-0.045368	0.863	0.928	2.68e-20		SON	4.41e-29	0.0507506	0.893	0.931	1.49e-24
TRMT112	1.2e-37	-0.0452476	0.832	0.917	4.03e-33		RPS27	2.58e-29	0.0507139	1	1	8.7e-25
TMSB4X	3.88e-15	-0.0452378	1	1	1.31e-10		NABP2	3.48e-77	0.050686	0.447	0.504	1.17e-72
FTH1	2.96e-24	-0.0449184	0.999	0.999	9.96e-20		POLE3	3.51e-52	0.0503972	0.724	0.79	1.18e-47
TP53TG1	1.47e-80	-0.0448927	0.293	0.422	4.96e-76		PPIB	2.46e-23	0.0502886	0.933	0.966	8.29e-19
INPP4B	6.79e-76	-0.0446488	0.164	0.273	2.29e-71		TKT	1.33e-21	0.0500958	0.946	0.972	4.48e-17
RPL9	3.09e-30	-0.0445496	1	1	1.04e-25		CCT3	6.69e-27	0.0500787	0.907	0.944	2.25e-22
FLYWCH2	1.37e-74	-0.0444852	0.248	0.369	4.61e-70		CCT7	4.63e-44	0.0500415	0.825	0.885	1.56e-39
BLOC1S2	5.9e-67	-0.0444457	0.326	0.45	1.99e-62		PRELID1	9.5e-15	0.0499555	0.953	0.97	3.2e-10
BTF3	5.81e-21	-0.0442051	0.999	0.999	1.96e-16		HSPA9	4.88e-41	0.0499158	0.778	0.835	1.65e-36
RPS7	5.53e-35	-0.0438116	1	1	1.86e-30		CCT5	2.13e-22	0.0495824	0.862	0.897	7.16e-18
HNRNPH1	1.21e-51	-0.0437678	0.587	0.709	4.09e-47		COX6B1	4.63e-09	0.0495701	0.987	0.993	0.000155996
LPIN1	7.86e-62	-0.0434913	0.245	0.355	2.65e-57		ALG3	8.43e-75	0.049497	0.467	0.529	2.84e-70
SEPW1	2.02e-44	-0.0434826	0.652	0.765	6.81e-40		IER3IP1	4.25e-76	0.0494781	0.453	0.517	1.43e-71
MYL6	6.4e-15	-0.043462	0.974	0.99	2.16e-10		ATP5B	4.93e-12	0.0493402	0.972	0.983	1.66e-07
UBE2L6	3.21e-76	-0.0433367	0.561	0.707	1.08e-71		MAZ	1.07e-39	0.0491283	0.796	0.847	3.61e-35
PPIA	1.45e-17	-0.043325	0.999	0.999	4.89e-13		GPATCH4	4.84e-58	0.0491188	0.578	0.645	1.63e-53
IGHD	5.54e-55	-0.043096	0.12	0.204	1.87e-50		ATF4	8.76e-64	0.0491155	0.745	0.824	2.95e-59
CRHBP	8.77e-42	-0.0430342	0.153	0.234	2.95e-37		THOP1	9.22e-69	0.0490998	0.327	0.365	3.11e-64
KRT10	1.72e-35	-0.0430146	0.775	0.867	5.79e-31		FLNA	1.4e-61	0.0490368	0.324	0.362	4.73e-57
TRAF3IP2	1.99e-70	-0.0429681	0.163	0.265	6.71e-66		USP48	1.94e-80	0.0489728	0.383	0.436	6.53e-76
EIF3E	4.99e-14	-0.0429474	0.97	0.986	1.68e-09		GHITM	4.57e-44	0.0489349	0.791	0.849	1.54e-39
GIMAP1	2.64e-61	-0.0428573	0.12	0.209	8.9e-57		COX7A2	4.45e-10	0.0485338	0.983	0.991	1.5e-05
PHACTR1	2.5e-84	-0.0427779	0.267	0.396	8.41e-80		YIF1A	3.13e-86	0.0485101	0.44	0.508	1.05e-81
PCBD1	6.92e-73	-0.0427713	0.616	0.76	2.33e-68		ANKRD13D	4.7e-72	0.0483426	0.315	0.359	1.58e-67
FXYD5	1.16e-16	-0.0426404	0.949	0.978	3.91e-12		PRPF6	7.21e-71	0.048317	0.521	0.591	2.43e-66
PSMA1	1.1e-38	-0.042639	0.814	0.904	3.72e-34		PDIA6	1.1e-42	0.0482306	0.791	0.85	3.69e-38
CDC26	5.41e-79	-0.0426321	0.41	0.55	1.82e-74		ATP5A1	4.45e-20	0.048224	0.946	0.97	1.5e-15
TRIM22	7.58e-70	-0.0425942	0.255	0.373	2.55e-65		DCTPP1	7.07e-36	0.0479921	0.807	0.859	2.38e-31
MX1	6.18e-53	-0.0425469	0.076	0.149	2.08e-48		RUNX1	4.33e-58	0.0479031	0.361	0.399	1.46e-53
PLSCR1	6.34e-78	-0.0425389	0.194	0.308	2.14e-73		PRMT1	3.89e-19	0.0477785	0.91	0.938	1.31e-14
RPL32	2.23e-36	-0.0421947	1	1	7.51e-32		PNP	4.81e-69	0.0476668	0.462	0.529	1.62e-64
LPXN	1.77e-62	-0.0417753	0.338	0.457	5.95e-58		ADRBK1	4.39e-63	0.0476332	0.594	0.662	1.48e-58
PROCR	6.19e-81	-0.0417692	0.145	0.247	2.09e-76		EIF4A1	1.81e-57	0.0475958	0.653	0.725	6.09e-53
TCF4	3.33e-70	-0.0417633	0.283	0.405	1.12e-65		LSM7	1.15e-06	0.0474653	0.982	0.988	0.0387875
IGFBP7	1.45e-42	-0.0417541	0.75	0.854	4.89e-38		IQGAP2	1.23e-57	0.0474287	0.758	0.838	4.14e-53
ZNRD1	1.1e-55	-0.0416573	0.559	0.685	3.7e-51		SYNGR2	5.1e-75	0.0474136	0.449	0.515	1.72e-70
GTF2A2	1.98e-46	-0.0416502	0.738	0.846	6.69e-42		MT-CO3	1.37e-22	0.0471605	1	1	4.62e-18
IGHM	4.01e-81	-0.0415521	0.253	0.376	1.35e-76		TXNL4A	1.22e-44	0.0470716	0.798	0.86	4.11e-40
CYB5A	1.12e-63	-0.0414922	0.333	0.454	3.78e-59		CENPV	1.62e-48	0.0469581	0.546	0.6	5.46e-44
MALAT1	7.43e-07	-0.0414126	1	1	0.0250457		TRAP1	1.28e-70	0.0468811	0.484	0.55	4.32e-66
ZCRB1	2.45e-44	-0.0413813	0.771	0.873	8.25e-40		HSPA8	9e-05	0.0467305	0.988	0.991	1
HMMR	7.14e-22	-0.0413764	0.311	0.386	2.41e-17		TCF25	1.69e-41	0.0464928	0.81	0.87	5.69e-37
CMC1	4.73e-76	-0.0411579	0.373	0.506	1.59e-71		TIMM8B	9.17e-29	0.0464613	0.865	0.906	3.09e-24
KRAS	9.54e-64	-0.0410866	0.372	0.496	3.21e-59		SMARCC1	2.93e-59	0.0464413	0.658	0.731	9.88e-55
CHCHD1	3.77e-65	-0.0410164	0.626	0.758	1.27e-60		PSMD7	3.77e-37	0.0461934	0.808	0.862	1.27e-32
XPA	1.21e-82	-0.0410073	0.316	0.447	4.07e-78		METTL12	1.56e-56	0.0461913	0.21	0.226	5.24e-52
TXN	7.28e-16	-0.0408821	0.992	0.996	2.45e-11		VAT1	1.43e-36	0.046179	0.207	0.219	4.83e-32
TMEM256	6.62e-62	-0.0406941	0.619	0.753	2.23e-57		PDCD11	1.15e-63	0.0461313	0.332	0.376	3.87e-59
GUCY1A3	2.65e-81	-0.0405815	0.238	0.356	8.92e-77		TDG	9e-83	0.0460775	0.428	0.5	3.03e-78
CYSTM1	9.13e-70	-0.0405503	0.201	0.307	3.08e-65		NCOA4	6.54e-83	0.0459863	0.379	0.443	2.2e-78
BAALC	1.25e-61	-0.0405196	0.443	0.57	4.22e-57		HPGDS	1.65e-33	0.0459724	0.24	0.263	5.54e-29
MLF2	6.02e-54	-0.040493	0.684	0.806	2.03e-49		DKC1	6.58e-53	0.0459448	0.696	0.767	2.22e-48
BTG1	1.86e-75	-0.0404171	0.359	0.491	6.25e-71		DSTN	3.89e-63	0.0456702	0.638	0.718	1.31e-58
GNG5	5.07e-20	-0.0403461	0.928	0.969	1.71e-15		PLEKHB2	7.4e-71	0.0455967	0.329	0.375	2.49e-66
CKS1B	1.08e-26	-0.0403032	0.634	0.723	3.65e-22		SORD	3.4e-61	0.0455911	0.299	0.327	1.15e-56
SCAMP2	8.48e-68	-0.0402717	0.471	0.603	2.86e-63		MCM5	1.06e-55	0.0455524	0.671	0.746	3.56e-51
RPL7A	4.28e-29	-0.0402493	1	1	1.44e-24		GRPEL1	3.81e-69	0.0454005	0.283	0.317	1.28e-64
RGS19	1.99e-75	-0.0401924	0.468	0.61	6.72e-71		PGD	2.43e-72	0.0453617	0.448	0.511	8.19e-68
AES	1.04e-43	-0.0400402	0.753	0.857	3.51e-39		CHPT1	8.24e-71	0.0452509	0.394	0.452	2.78e-66
GTF2H5	2.45e-66	-0.0400113	0.508	0.642	8.27e-62		STRA13	2.51e-68	0.0451475	0.547	0.62	8.45e-64
IFI27L2	8.61e-65	-0.0400081	0.247	0.358	2.9e-60		THRAP3	4.02e-36	0.0450982	0.813	0.866	1.36e-31
CHMP2B	6.56e-65	-0.0398036	0.392	0.516	2.21e-60		TIMM10	2.7e-51	0.0450557	0.742	0.812	9.11e-47
LAMTOR5	7.92e-44	-0.0395898	0.824	0.915	2.67e-39		RUVBL1	4.36e-64	0.0449831	0.523	0.59	1.47e-59
IAH1	2.02e-63	-0.0395782	0.472	0.602	6.81e-59		SQLE	3.24e-51	0.0449694	0.578	0.642	1.09e-46
TMEM219	5.04e-93	-0.0395429	0.501	0.655	1.7e-88		TMED3	4.86e-63	0.0449425	0.665	0.741	1.64e-58
PNISR	2.94e-36	-0.0395414	0.805	0.893	9.89e-32		FKBP11	1.99e-63	0.0448574	0.522	0.592	6.71e-59
CD47	1.1e-49	-0.0394967	0.544	0.662	3.72e-45		GADD45GIP1	3.1e-30	0.0447879	0.879	0.922	1.04e-25
CTNNB1	1.67e-52	-0.039492	0.221	0.318	5.62e-48		ATP5I	1.02e-15	0.0447787	0.933	0.957	3.45e-11
CCDC109B	5.28e-85	-0.0394606	0.438	0.583	1.78e-80		SRRM2	3.41e-34	0.0446994	0.878	0.925	1.15e-29
MPG	7.59e-38	-0.0393936	0.745	0.844	2.56e-33		PPP6R1	2.15e-51	0.0446617	0.499	0.545	7.26e-47
GABARAPL2	4.18e-73	-0.0393627	0.479	0.615	1.41e-68		GLUL	1.02e-66	0.0446358	0.377	0.443	3.42e-62
GPSM3	5.73e-64	-0.0392612	0.564	0.697	1.93e-59		C19orf70	9.3e-25	0.0445453	0.882	0.923	3.13e-20
RPS6	3.17e-29	-0.0392484	1	1	1.07e-24		LDHA	1.46e-06	0.0443841	0.985	0.99	0.0492773
DYNLL1	2.09e-17	-0.0392345	0.92	0.961	7.03e-13		SNRPG	1.52e-15	0.0442935	0.959	0.978	5.13e-11
MED30	3.7e-69	-0.0391785	0.274	0.391	1.25e-64		HMGN2	2.3e-07	0.0441946	0.991	0.993	0.007758
PFDN5	1.48e-12	-0.039034	0.99	0.996	4.98e-08		SMARCA4	6.42e-65	0.0441862	0.641	0.715	2.16e-60
GLS	8.94e-82	-0.0389649	0.293	0.419	3.01e-77		PABPC4	4.2e-53	0.0440158	0.595	0.655	1.42e-48
HSPB11	2.22e-55	-0.0389577	0.654	0.775	7.48e-51		PTPN7	2.59e-73	0.0439318	0.605	0.691	8.74e-69
PFDN4	6.05e-67	-0.0389394	0.504	0.637	2.04e-62		YDJC	2.09e-75	0.0439113	0.5	0.575	7.04e-71
ATP5O	1.72e-20	-0.0389181	0.937	0.975	5.81e-16		COX7B	1.33e-08	0.0437064	0.979	0.987	0.000447965
ABRACL	1.96e-31	-0.0388684	0.838	0.915	6.61e-27		GFI1B	6.34e-22	0.0435994	0.158	0.16	2.14e-17
RPL15	1.07e-28	-0.0388482	1	1	3.61e-24		CD33	1.03e-77	0.0435545	0.449	0.521	3.46e-73
MPV17	2.16e-78	-0.0388139	0.403	0.54	7.28e-74		SSRP1	3.13e-44	0.0434459	0.767	0.83	1.05e-39
SNX3	4.04e-52	-0.0388095	0.696	0.813	1.36e-47		ST3GAL4	2.29e-54	0.0432862	0.241	0.265	7.71e-50
BCL11A	3.56e-63	-0.0387793	0.268	0.378	1.2e-58		STUB1	3.84e-62	0.0431164	0.673	0.749	1.29e-57
CTSS	1.25e-64	-0.038716	0.327	0.449	4.2e-60		SF3B5	1.27e-20	0.0428233	0.903	0.937	4.28e-16
PSME2	2.99e-16	-0.0383843	0.894	0.941	1.01e-11		RPS19BP1	4.7e-57	0.0428195	0.691	0.766	1.58e-52
C4orf27	6.05e-81	-0.0383005	0.463	0.604	2.04e-76		NOLC1	2.01e-69	0.042779	0.541	0.625	6.77e-65
MPLKIP	9.3e-72	-0.0382416	0.556	0.694	3.13e-67		MFSD10	3.15e-64	0.0427712	0.349	0.397	1.06e-59
RP11-251M1.1	2.45e-49	-0.0382307	0.139	0.219	8.25e-45		LYZ	9.98e-60	0.0427627	0.242	0.293	3.36e-55
DEGS1	3.68e-74	-0.0381846	0.315	0.437	1.24e-69		PXK	2.77e-51	0.0427034	0.235	0.254	9.34e-47
KIAA0087	2.5e-34	-0.0381258	0.078	0.136	8.44e-30		XRCC6	3.14e-14	0.0426312	0.913	0.937	1.06e-09
NFU1	2.38e-72	-0.0380338	0.299	0.418	8.01e-68		RAB32	5.78e-86	0.042559	0.48	0.567	1.95e-81
COX6A1	2.67e-14	-0.0378772	0.975	0.991	9e-10		RNASEH1	8.76e-70	0.042435	0.393	0.449	2.95e-65
UPF3A	2.86e-57	-0.0378422	0.602	0.728	9.65e-53		PSMA7	1.94e-08	0.0424245	0.973	0.983	0.00065446
RAB13	4.36e-72	-0.0378397	0.505	0.643	1.47e-67		SLC7A5	5.07e-40	0.0423416	0.148	0.146	1.71e-35
CD59	3.75e-73	-0.0377905	0.535	0.676	1.26e-68		URI1	6.86e-61	0.0422617	0.602	0.677	2.31e-56
TMEM59	3.24e-74	-0.0377865	0.524	0.663	1.09e-69		ARRB2	8.82e-69	0.0422334	0.441	0.503	2.97e-64
VIM	3.25e-13	-0.0377282	0.998	0.997	1.09e-08		ATP5E	0.000161048	0.0420983	0.996	0.997	1
STAB1	2.31e-87	-0.0376111	0.19	0.301	7.78e-83		HAX1	1.94e-71	0.0419375	0.606	0.685	6.55e-67
FERMT3	9.66e-82	-0.0375952	0.447	0.586	3.25e-77		PHPT1	4.06e-14	0.0418801	0.901	0.927	1.37e-09
CD79B	1.06e-85	-0.0375785	0.328	0.463	3.59e-81		SHMT2	7.16e-68	0.0418556	0.449	0.511	2.41e-63
SLC25A5	3.84e-13	-0.0373958	0.997	0.997	1.29e-08		UBL5	8.24e-13	0.0417886	0.966	0.984	2.78e-08
NDUFB5	1.21e-73	-0.037349	0.575	0.713	4.09e-69		SSR1	2.07e-68	0.0416784	0.435	0.495	6.97e-64
RP11-89K11.1	3.36e-35	-0.0373112	0.076	0.139	1.13e-30		RPL35	8.51e-22	0.0416739	1	1	2.87e-17
TXNIP	3.54e-84	-0.0372242	0.362	0.504	1.19e-79		GAPDH	4.62e-21	0.0415751	1	1	1.56e-16
CENPF	4.01e-11	-0.0371009	0.601	0.66	1.35e-06		PUM3	8.84e-65	0.0414696	0.505	0.575	2.98e-60
CD109	1.18e-75	-0.0370794	0.287	0.41	3.99e-71		YARS	1.1e-69	0.0413484	0.514	0.586	3.72e-65
CCDC25	4.48e-66	-0.0369317	0.564	0.696	1.51e-61		PSMD3	2.96e-77	0.0412742	0.578	0.66	9.99e-73
PDCD5	4.88e-18	-0.0369302	0.928	0.967	1.64e-13		EEF2	0.000154494	0.0412081	0.998	0.998	1
UBALD2	4.17e-53	-0.0369197	0.346	0.456	1.41e-48		MRPS12	1.26e-48	0.0411788	0.759	0.826	4.26e-44
C4orf3	1.47e-49	-0.0368743	0.71	0.822	4.97e-45		MYO1F	1.15e-53	0.0411525	0.24	0.266	3.86e-49
GCHFR	3.3e-76	-0.0367808	0.572	0.717	1.11e-71		SEC61A1	1.06e-72	0.0409599	0.333	0.383	3.57e-68
RPL27A	2.75e-16	-0.0367039	0.998	0.998	9.27e-12		SRRM1	8.02e-20	0.0409516	0.912	0.944	2.7e-15
DPY30	3.73e-77	-0.0366877	0.46	0.598	1.26e-72		ENDOG	6.98e-65	0.0409224	0.388	0.439	2.35e-60
SHANK3	1.32e-39	-0.03663	0.058	0.118	4.45e-35		SNF8	3.29e-61	0.0408402	0.715	0.793	1.11e-56
CBX2	9.05e-78	-0.0365645	0.234	0.348	3.05e-73		MT-ND1	3.88e-10	0.040822	0.999	1	1.31e-05
TMSB10	1.95e-17	-0.0365435	0.999	1	6.59e-13		SYNCRIP	1.58e-45	0.0407638	0.77	0.838	5.34e-41
JAK3	7.86e-82	-0.036508	0.337	0.468	2.65e-77		EXD3	7.74e-25	0.0407557	0.102	0.102	2.61e-20
GCA	1.04e-66	-0.0364223	0.312	0.43	3.5e-62		MRPS21	7.39e-28	0.0406487	0.899	0.939	2.49e-23
GNA12	3.06e-79	-0.0363893	0.247	0.366	1.03e-74		BRMS1	2.73e-66	0.0405791	0.383	0.438	9.19e-62
TRBC2	1.81e-68	-0.03632	0.371	0.493	6.11e-64		PSAT1	8.47e-23	0.0403428	0.168	0.174	2.85e-18
2021-09-09	1.39e-75	-0.0363125	0.409	0.544	4.69e-71		HSPBP1	3.37e-51	0.0402161	0.235	0.259	1.13e-46
SNRNP40	2.95e-73	-0.0362975	0.49	0.627	9.95e-69		PCM1	9.03e-64	0.0400315	0.602	0.681	3.04e-59
LACTB2	1.03e-70	-0.0362922	0.219	0.324	3.48e-66		GTPBP4	6e-62	0.0399889	0.56	0.637	2.02e-57
CYBA	2.25e-10	-0.036033	0.982	0.99	7.59e-06		IMP3	1.73e-70	0.0397474	0.553	0.635	5.83e-66
OPTN	1e-86	-0.0359953	0.176	0.286	3.37e-82		TMEM97	1.66e-55	0.0397125	0.551	0.624	5.59e-51
MMRN1	1.84e-50	-0.0359704	0.107	0.181	6.18e-46		PSMC3	7.36e-40	0.039637	0.744	0.806	2.48e-35
TUBA1C	2.58e-16	-0.035853	0.831	0.887	8.69e-12		SET	1.75e-09	0.0394917	0.987	0.995	5.88e-05
ENY2	2.96e-37	-0.0358334	0.838	0.92	9.97e-33		ILF3	2.88e-59	0.0394913	0.737	0.816	9.69e-55
NTPCR	8.71e-74	-0.0357763	0.332	0.456	2.93e-69		TFDP1	4.6e-69	0.0394463	0.554	0.635	1.55e-64
LPAR6	1.62e-46	-0.0357217	0.075	0.141	5.46e-42		EBP	2.5e-43	0.0393756	0.709	0.771	8.42e-39
CYSLTR1	1.8e-73	-0.0356733	0.246	0.357	6.06e-69		EPN1	9.61e-60	0.0393028	0.423	0.476	3.24e-55
PDLIM2	5.02e-74	-0.0356417	0.365	0.492	1.69e-69		SAMM50	9.25e-74	0.0392963	0.551	0.63	3.12e-69
RPL29	1.67e-23	-0.0356375	1	1	5.64e-19		IER2	1.92e-48	0.039284	0.394	0.446	6.47e-44
MAGOH	1.67e-33	-0.0355488	0.787	0.874	5.62e-29		HRH2	4.06e-50	0.0392666	0.185	0.198	1.37e-45
CSNK2B	3.65e-41	-0.0352597	0.789	0.884	1.23e-36		ATAD2	8.04e-51	0.0392599	0.514	0.582	2.71e-46
MRPL16	1.06e-67	-0.0352535	0.574	0.706	3.58e-63		NAA10	2.92e-61	0.0392317	0.669	0.748	9.82e-57
RPL6	2.73e-20	-0.0352325	1	1	9.2e-16		LAS1L	5.34e-66	0.0391821	0.398	0.457	1.8e-61
S100B	6.4e-54	-0.035178	0.091	0.166	2.16e-49		PSMD8	1.48e-29	0.0391738	0.879	0.925	4.99e-25
ADA	2.82e-75	-0.0351624	0.49	0.627	9.5e-71		TNFSF13B	6.14e-72	0.0391596	0.47	0.546	2.07e-67
PSIP1	5.07e-23	-0.0350759	0.885	0.942	1.71e-18		AIP	5.16e-83	0.039131	0.433	0.509	1.74e-78
SUMO1	1.88e-44	-0.035008	0.738	0.841	6.32e-40		MYH9	1.22e-64	0.0391119	0.471	0.539	4.1e-60
							ECE2	3.47e-61	0.0389989	0.214	0.243	1.17e-56
							RABL6	2.1e-68	0.038961	0.423	0.485	7.08e-64
							TGOLN2	3.85e-65	0.0389516	0.381	0.439	1.3e-60
							CD84	5.54e-27	0.0389357	0.188	0.192	1.87e-22
							SLC16A3	4.13e-32	0.0389052	0.136	0.143	1.39e-27
							HN1	1.14e-31	0.0388753	0.688	0.742	3.85e-27
							CRNDE	1.28e-33	0.0387711	0.179	0.186	4.31e-29
							C8orf82	3.49e-39	0.0387235	0.171	0.175	1.17e-34
							CD63	2.42e-12	0.0387051	0.952	0.976	8.16e-08
							CCDC124	1.94e-55	0.038697	0.642	0.716	6.53e-51
							TMA7	7.9e-06	0.0386524	0.992	0.996	0.266091
							BSG	5.95e-45	0.0386448	0.809	0.875	2e-40
							TECR	2.07e-61	0.0386333	0.638	0.715	6.97e-57
							AUP1	4.9e-69	0.0385803	0.557	0.634	1.65e-64
							LRPPRC	5.51e-67	0.0385298	0.452	0.52	1.86e-62
							TCEB2	3.07e-10	0.0382959	0.976	0.989	1.03e-05
							CMSS1	1.14e-56	0.0382865	0.621	0.692	3.84e-52
							PRKCSH	3.5e-78	0.0382424	0.543	0.63	1.18e-73
							PHGDH	6.88e-42	0.0380473	0.69	0.757	2.32e-37
							ERP29	5.04e-52	0.0379934	0.769	0.845	1.7e-47
							CCT8	2.47e-28	0.0379559	0.91	0.952	8.34e-24
							DDIT4	2.67e-38	0.0379252	0.132	0.153	8.99e-34
							EIF5	7.56e-46	0.0378858	0.754	0.822	2.55e-41
							TXNRD1	1.7e-57	0.0378478	0.395	0.45	5.73e-53
							MRPL12	7.17e-40	0.0377779	0.742	0.806	2.42e-35
							HNRNPM	1.78e-21	0.0377442	0.897	0.934	5.99e-17
							CHKA	1.94e-50	0.0376633	0.216	0.237	6.52e-46
							PMM2	6.26e-56	0.0375206	0.263	0.293	2.11e-51
							SF3B1	8.92e-56	0.0374908	0.641	0.716	3e-51
							HMGCS1	1.73e-40	0.0374167	0.283	0.317	5.83e-36
							RPS5	1.94e-18	0.0372911	1	0.999	6.52e-14
							FTL	2.49e-07	0.0372894	1	0.999	0.00839219
							RPL7L1	6.64e-55	0.0371711	0.635	0.709	2.24e-50
							PRPF38B	1.07e-65	0.0371371	0.575	0.657	3.61e-61
							PLAUR	1.39e-30	0.0371205	0.162	0.177	4.68e-26
							CIAPIN1	2.71e-71	0.0370987	0.408	0.468	9.13e-67
							YTHDC1	1.28e-65	0.0370524	0.491	0.565	4.32e-61
							PTPN6	9.28e-69	0.0370398	0.413	0.483	3.13e-64
							FCER1G	3.1e-18	0.0369764	0.174	0.19	1.05e-13
							C9orf78	1.2e-58	0.0369633	0.701	0.781	4.03e-54
							SF3B2	3.05e-34	0.0369381	0.836	0.889	1.03e-29
							IRAK1	4.68e-66	0.0368389	0.456	0.526	1.58e-61
							APRT	2.66e-17	0.0367419	0.917	0.947	8.97e-13
							ENO1	1.97e-05	0.0366706	0.996	0.998	0.662336
							PRDX4	1.36e-22	0.0366639	0.867	0.905	4.59e-18
							KIF5B	8.93e-63	0.0366612	0.574	0.652	3.01e-58
							TXNDC17	3.03e-26	0.036644	0.884	0.927	1.02e-21
							MYBL2	1.16e-41	0.0366297	0.497	0.548	3.92e-37
							TMEM147	9.41e-67	0.0366085	0.664	0.75	3.17e-62
							FNBP4	4.13e-71	0.0366078	0.416	0.485	1.39e-66
							ZNF580	5.36e-71	0.0361809	0.488	0.568	1.81e-66
							IARS2	1.22e-69	0.036166	0.508	0.585	4.11e-65
							CANX	1.59e-47	0.0361603	0.787	0.857	5.34e-43
							MFSD12	8.27e-75	0.0361533	0.282	0.328	2.79e-70
							DHCR7	2.89e-56	0.0360744	0.262	0.3	9.74e-52
							STXBP2	2.73e-70	0.036047	0.268	0.312	9.2e-66
							RILPL2	1.84e-58	0.0360198	0.625	0.706	6.2e-54
							CFD	7.77e-35	0.0359344	0.13	0.142	2.62e-30
							SIGMAR1	3.67e-56	0.0358915	0.381	0.435	1.24e-51
							GDI2	1.72e-32	0.035768	0.834	0.886	5.78e-28
							DYNC1H1	1.11e-45	0.0357597	0.381	0.425	3.74e-41
							SMC1A	1.12e-43	0.0357484	0.575	0.639	3.77e-39
							EFTUD2	3.18e-64	0.0357459	0.415	0.474	1.07e-59
							FASN	1.28e-48	0.0356047	0.261	0.293	4.31e-44
							NKTR	3.54e-58	0.0356008	0.579	0.659	1.19e-53
							TNFAIP8	4.6e-56	0.0355666	0.294	0.336	1.55e-51
							VCP	3.98e-57	0.0355521	0.677	0.753	1.34e-52
							LONP1	4.25e-65	0.0354716	0.307	0.348	1.43e-60
							VIMP	1.9e-64	0.0354439	0.384	0.446	6.4e-60
							EIF4G1	4.65e-63	0.035443	0.477	0.549	1.57e-58
							CDV3	3.43e-43	0.0354425	0.709	0.778	1.15e-38
							PDAP1	1.49e-50	0.0354207	0.761	0.833	5e-46
							PTBP1	4.64e-62	0.0354078	0.589	0.666	1.56e-57
							SPN	2.62e-60	0.035397	0.731	0.817	8.84e-56
							MESDC2	6.86e-67	0.0353707	0.559	0.638	2.31e-62
							MMAB	8.99e-54	0.0353122	0.42	0.47	3.03e-49
							IDH3B	1.62e-61	0.0352664	0.58	0.657	5.45e-57
							SLBP	1.32e-35	0.0352476	0.667	0.729	4.44e-31
							CLINT1	4.69e-77	0.0352258	0.471	0.555	1.58e-72
							JARID2	2.82e-54	0.035001	0.239	0.271	9.51e-50
