## Supplementary Table 6 for "A genetic disorder reveals a hematopoietic stem cell regulatory network co-opted in leukemia"

### Sheet: Sheet1
MECOM down genes								MECOM up genes
	aml_aavs1.genes.results	aml_aavs2.genes.results	aml_aavs3.genes.results	aml_mecom1.genes.results	aml_mecom2.genes.results	aml_mecom3.genes.results			aml_aavs1.genes.results	aml_aavs2.genes.results	aml_aavs3.genes.results	aml_mecom1.genes.results	aml_mecom2.genes.results	aml_mecom3.genes.results
CD99	323.644	262.84	304.197	343.876	233.654	268.871		LAS1L	102.722	125.535	119.034	188.125	128.799	154.041
SLC25A5	1343.83	1212.2	1226.96	1387.75	1177.35	1307.25		FKBP4	578.535	518.579	579.276	857.712	684.598	752.35
CD79B	29.5501	16.9996	26.4519	7.00001	4.95379	8.40223		CIAPIN1	144.936	124.228	114.964	153.125	123.019	161.043
STAB1	477.248	535.709	342.43	311.816	346.411	265.994		MPO	274.394	498.219	317.423	3986.51	3727.73	4536.5
CD74	3697.99	3148.85	3527.26	1707.13	1437.43	1439.58		CCDC124	177.301	167.381	206.528	228.375	163.475	184.849
VIM	726.088	747.524	736.899	314.563	343.158	296.179		MATK	146.343	149.073	161.764	191.625	178.337	208.655
TMSB10	1460.62	1541.73	1168.97	1207.5	1283.86	889.936		JARID2	81.6146	115.074	109.877	120.75	119.717	106.428
GABARAPL2	88.6503	83.6903	88.5121	86.6252	75.9582	98.026		PTBP1	810.517	800.288	770.157	887.252	790.956	940.349
ELN	1.40715	3.92298	4.06952	0	1.65126	2.10056		PLAUR	23.9215	23.5379	25.4345	39.3751	36.3278	39.2104
CYBA	223.737	282.455	254.345	293.126	250.992	210.756		SERPINB1	707.795	502.142	564.646	1426.25	1220.28	1421.38
TRAF3IP2	74.5788	75.8443	63.0776	89.2502	66.0506	83.3221		RNASET2	116.793	137.226	151.59	224.972	213.021	197.452
SNRNP40	278.615	239.302	197.372	252.876	242.736	298.279		ADSS	147.751	180.457	163.798	210	196.501	242.964
ZNRD1	59.1002	70.6137	46.7995	73.5001	68.5275	62.3165		HSPA5	820.367	812.057	746.757	1391.25	1041.12	1347.16
HMMR	81.6146	103.305	123.103	127.75	113.112	144.938		THRAP3	434.795	358.207	404.826	448.841	395.42	380.901
CAPZB	330.68	334.761	376.431	380.626	315.392	350.093		PHPT1	399.616	447.194	401.865	517.109	581.237	434.115
HOXA9	248.46	157.495	164.032	110.758	86.6914	123.933		GDI2	526.273	465.527	511.742	525.876	541.615	560.849
MEF2C	671.21	649.907	609.187	278.338	284.018	242.964		SEC61A1	507.84	484.946	516.829	625.11	583.334	662.124
PTPRC	752.824	647.292	628.741	457.626	419.421	468.424		ISOC2	26.7358	64.0754	36.6257	54.2501	41.2816	44.8119
HSPB11	111.165	120.305	70.1993	140	108.983	115.531		EPN1	136.493	197.457	200.058	219.678	190.416	170.145
CHMP2B	140.715	100.69	123.103	133	95.7734	121.832		FAM107B	33.7716	27.4609	28.4867	76.1252	85.8658	95.2253
GSTP1	562.859	597.601	576.855	615.126	583.722	637.169		CD84	49.2502	53.6141	57.9907	25.3751	42.1073	42.7113
CD59	250.472	209.226	173.972	182	198.977	189.75		SPI1	308.165	312.531	335.736	420.876	326.125	409.609
MECOM	191.372	200.072	165.833	51.6251	49.5379	39.2104		IARS2	199.815	240.61	233.998	327.251	274.11	304.581
CPNE3	126.643	99.3822	113.947	105	89.9939	102.927		RASGRP2	133.679	103.305	94.6164	168	152.742	184.849
GNAS	1039.88	984.668	1012.29	929.479	823.981	998.465		GAL	0	0	0	0.875002	0.825632	0.700186
DYNLL1	419.33	440.682	357.101	434.001	468.959	469.124		NUCB2	199.815	210.533	245.189	616.001	475.564	570.651
RPL6	4511.32	4075.98	4166.17	5273.64	4189.26	4614.22		SMC1A	313.794	279.839	322.51	380.626	331.079	394.205
FXYD5	291.28	298.147	281.814	340.376	309.612	322.085		MRPS34	236.401	249.763	272.658	318.501	322.822	322.786
MLF2	343.344	271.993	316.405	293.126	246.038	273.773		ENO1	4338.22	3933.42	4147.85	4186.87	3556	4093.17
BLVRB	156.193	180.457	152.607	140	141.183	114.13		MYDGF	166.043	179.149	167.084	257.251	197.326	300.38
PSME1	4485.99	3898.14	3587.28	3502.63	3829.28	3944.15		STXBP2	194.172	187.675	195.337	245.499	240.259	273.072
MYL6	885.87	774.475	727.641	906.196	857.749	747.693		CST7	80.2074	79.7673	90.5469	168.875	129.624	181.348
NFKBIA	132.272	111.151	129.207	127.75	78.4351	97.3258		PCM1	370.08	391.971	411.022	417.376	443.365	409.609
PSME2	287.058	291.608	316.405	307.126	319.52	289.877		FDFT1	326.458	251.071	291.988	479.501	355.022	409.609
PROCR	67.1632	44.4605	51.8864	34.0113	31.374	30.108		PUM3	163.229	139.92	137.346	210.875	169.255	184.149
PFDN4	184.336	176.534	129.207	210.875	143.66	137.937		SLC27A5	61.9145	64.7684	76.3036	105.875	127.957	77.0204
AVP	1.40715	2.61532	3.05214	2.62501	3.30253	2.10056		RPS5	2769.01	3006.31	3077.39	3345.02	3442	3381.8
CST3	631.809	550.525	589.063	486.501	449.144	471.225		YTHDC1	301.13	351.761	288.936	372.751	415.293	275.873
MYL12A	381.844	291.046	346.815	311.501	272.426	351.829		APLP2	360.23	287.685	336.753	576.626	528.405	645.571
MAGED2	151.972	135.997	123.103	110.25	79.2607	115.531		FTL	3714.87	4184.51	4063.42	4598.13	3875.52	4357.26
NUTF2	381.309	383.131	349.969	484.751	434.283	416.61		SF3B2	343.344	362.222	290.971	365.751	300.53	338.561
MPG	110.025	120.658	122.605	127.742	97.3916	130.221		DDX18	620.552	631.6	616.533	930.127	1008.1	796.811
EIF3E	823.182	798.981	663.332	885.502	843.796	994.264		ERP29	332.087	260.224	280.797	356.126	310.091	362.619
FCGRT	313.794	286.378	262.484	430.501	355.848	364.097		NDUFB2	496.695	500.193	416.546	625.819	633.466	457.088
AES	119.171	84.3572	97.9127	118.545	77.6672	96.9687		NUDC	433.402	473.373	499.534	459.376	449.97	468.424
PDCD5	205.444	239.302	267.571	259.001	318.694	268.171		LYZ	145.316	165.471	148.792	298.288	312.799	263.438
RABAC1	71.7646	70.5221	75.2862	64.7501	62.7481	58.6896		PABPC4	325.051	338.645	336.753	315.876	276.471	349.393
JAK3	246.251	214.456	210.598	203	241.085	198.153		USP48	240.622	201.38	213.65	341.251	301.356	324.886
PLGRKT	19.7001	30.0762	16.2781	33.2501	17.3383	16.8045		CDV3	182.929	181.765	215.685	231.875	195.675	243.665
RPL19	9107.06	8584.79	7537.77	8985.39	9652.47	8164.16		SUPT16H	509.388	473.373	509.708	583.626	544.917	519.538
ABI3	60.5074	58.8447	55.6406	27.1251	41.2816	43.4115		PHGDH	105.536	139.92	126.155	96.2502	118.065	128.134
DUSP3	284.244	210.533	251.293	420.001	340.161	368.298		HSP90AB1	2669.36	2755.24	2683.85	3061.63	2616.43	2966.69
INPP4B	180.115	125.535	157.694	137.375	137.055	144.938		PSMD8	330.68	278.532	307.249	373.626	297.228	383.702
LPXN	144.936	143.843	124.12	73.5001	63.5737	66.5176		HNRNPM	821.774	967.669	910.556	955.502	782.699	827.619
MS4A4A	1.40715	0	6.10428	0.875002	2.4769	0.700186		TECR	189.965	236.687	243.154	234.5	224.572	263.06
MDK	25.3287	27.4609	10.1738	28.0001	26.4202	27.3072		TIMM13	284.244	333.297	372.27	393.62	397.129	378.8
CLEC2B	59.1002	64.0754	45.7821	61.0664	28.8971	45.4		LGALS1	1352.27	1186.05	1113.01	773.502	782.699	524.439
ARPC3	886.503	796.365	804.748	1038.63	846.273	1044.68		XBP1	381.337	388.375	427.3	627.376	482.169	681.981
ALDH2	8.44289	5.64909	13.2259	9.62502	6.60506	6.30167		MCM5	641.66	703.521	723.358	665.001	600.235	666.577
COX6A1	460.137	405.375	388.548	549.422	515.195	422.212		MYH9	923.089	958.515	926.834	876.472	754.628	735.895
SRSF9	108.618	119.821	79.9763	114.249	57.0512	106.05		SAMM50	287.058	230.148	238.067	291.376	236.956	245.065
TMEM14C	258.409	214.626	230.406	291.454	256.995	311.464		CTSG	7.03574	7.84596	5.0869	94.5002	66.8762	93.8249
PHACTR1	360.497	340.75	311.471	245.333	256.962	213.879		PYGL	1017.37	1023.79	1079.44	1906.63	1850.99	1865.06
ACOT13	64.5037	90.0586	69.131	90.7027	75.0748	97.977		EIF5	516.423	528.295	493.43	602.876	582.071	679.88
SNX3	212.479	169.996	212.633	305.376	260.074	325.586		MYBL2	97.0932	94.1516	98.6859	97.1252	91.6452	116.231
GNAI2	353.194	303.377	330.649	216.125	212.188	238.763		PRPF6	323.644	350.453	307.249	290.501	295.576	291.277
RPL24	1060.99	1040.9	851.548	1113	962.687	913.742		PSMA7	2991.6	2695.09	2670.62	2640.76	2596.61	2767.13
MPV17	126.643	118.997	114.964	126.875	157.696	160.343		RNF24	358.823	414.528	407.97	700.001	742.243	692.484
GCA	258.915	205.303	213.65	420.001	418.596	391.404		NOP56	754.231	776.75	696.906	950.252	820.679	885.035
STAT1	156.193	121.612	164.816	197.733	164.301	203.054		IDH3B	1153.86	1167.74	1138.45	1020.25	1070.85	1114
GLS	115.386	156.919	162.781	88.4452	104.855	131.635		NAA10	213.887	162.66	188.215	245.875	189.895	210.756
SUMO1	263.137	183.072	194.32	247.626	170.906	222.659		PGK1	1328.35	1152.05	1219.84	1706.25	1401.1	1583.12
SCP2	191.372	196.149	174.989	206.5	143.173	186.95		TIMP1	291.28	247.148	263.502	205.625	171.732	168.745
TMEM59	327.866	290.301	271.641	383.251	298.053	357.095		TNFSF13B	47.843	35.3068	56.9733	91.0002	98.2503	88.2234
CD48	66.0937	76.8512	49.7601	88.3752	51.1232	67.2038		PSMD7	258.915	236.687	291.988	340.376	288.146	314.383
MFAP2	1.40715	6.5383	2.03476	0.875002	3.30253	3.50093		COTL1	952.639	791.135	857.652	968.627	842.145	821.318
AKR1A1	471.395	366.145	486.308	294.876	241.085	280.074		SLC7A5	219.515	243.225	203.476	243.25	242.736	298.279
PRDX1	4150.66	3229.46	3282.69	1328.17	1457.79	1291.6		STUB1	71.4691	75.6089	75.4083	64.7589	69.4935	86.3819
CENPF	616.331	649.907	565.664	868.877	857.006	772.305		MAZ	206.541	253.189	234.059	271.478	199.803	232.455
NDUFB3	153.379	149.073	116.999	210	193.198	182.048		SQLE	137.901	141.227	157.694	203	153.568	178.547
IFI27L2	30.9573	40.5375	22.3824	31.5001	30.5484	25.9069		PPP6R1	396.816	379.222	365.24	312.376	319.52	374.599
NPC2	98.5004	74.5366	69.1819	117.486	95.7734	117.148		URI1	77.3931	77.152	83.4252	78.7502	69.3531	77.0204
BCL11A	346.158	336.069	295.04	304.501	294.751	247.166		FBL	344.751	299.454	402.883	475.126	359.976	461.422
CYSTM1	12.6643	6.5383	13.2259	18.375	15.687	17.5046		GPI	547.381	626.369	684.697	879.377	786.002	859.128
ENY2	226.509	245.84	208.563	272.126	267.505	259.069		POLR2I	322.955	370.068	368.292	478.512	548.146	398.231
PAIP2	475.729	369.506	345.787	452.971	384.745	456.528		SLC1A5	601.401	605.499	540.229	673.751	514.369	577.506
SOCS2	206.851	181.765	149.555	188.125	144.486	186.249		CD33	181.522	152.996	140.399	196	202.28	231.061
PDLIM2	159.008	169.996	178.021	125.125	106.507	117.631		CLEC11A	375.709	448.528	424.248	853.127	767.012	716.99
ZNF706	144.936	173.919	152.607	157.5	184.116	189.05		COPE	303.944	308.608	371.344	402.501	384.745	425.013
KIAA0087	2.8143	6.5383	6.10428	0.875002	0.825632	2.80074		DDX49	119.608	139.92	126.155	180.25	156.045	166.644
HOXA7	15.4786	17.1565	14.3552	10.5	11.6166	4.70525		TMEM147	161.822	177.842	216.702	260.751	221.269	310.882
EBPL	83.0217	87.6133	73.2514	88.3752	94.9477	96.6256		GARS	474.209	419.759	479.186	558.251	521.8	530.741
OPTN	2.8143	1.30766	4.06952	0	2.4769	0.700186		PDAP1	244.844	229.599	231.963	248.159	190.721	221.259
PFDN5	683.874	601.524	596.185	662.376	648.947	555.247		EIF3B	253.287	317.761	268.589	217	241.91	281.475
CKS2	129.458	135.997	126.155	219.625	180.813	186.249		EIF3A	845.696	897.055	948.199	1168.13	1113.78	1231.63
GNG11	173.079	169.996	160.746	119.875	90.8196	93.1247		GTPBP4	239.215	258.917	250.276	274.751	270.807	326.287
GNAI1	156.193	147.766	192.285	82.2502	104.855	110.629		UBE2S	28.143	22.2302	37.6431	35.0001	26.4202	34.3091
SPINK2	229.365	228.841	223.824	254.626	283.192	188.35		RPL28	3063.36	3186.77	2727.6	3500.01	3841.67	2690.11
ATP6V1F	223.737	224.905	231.953	265.126	223.746	225.46		PSMD3	229.365	237.994	247.224	308.001	257.597	266.071
LSM8	140.715	145.15	102.755	162.75	156.045	156.842		SYNGR2	209.665	224.918	210.598	314.126	272.459	287.076
PSMA1	419.344	406.316	313.018	499.906	418.596	479.984		VAT1	185.744	154.304	225.859	532.876	491.251	565.75
BST2	174.486	139.92	179.059	131.25	123.019	107.128		LRRC59	336.125	389.617	372.931	384.283	370.791	416.54
GMFG	707.795	615.908	522.934	748.127	770.315	540.543		EFTUD2	271.58	247.148	274.693	329.876	326.95	372.499
SH3BGRL	482.652	332.146	425.265	418.251	425.201	470.525		TMEM97	116.174	118.134	154.764	182.884	155.533	179.192
SH3BP5	2.01222	7.67597	1.01738	1.75	2.93925	4.03307		GRPEL1	144.936	132.074	138.364	205.625	137.881	214.257
TOP2A	588.188	581.909	597.202	876.752	847.099	819.217		MFSD10	295.501	271.993	283.849	489.126	455.749	500.633
TRIM22	274.394	228.841	149.555	200.375	215.49	214.957		FNBP4	403.852	432.836	345.909	476.001	478.041	461.422
PNISR	616.331	511.295	393.726	487.376	636.563	672.878		HSPA8	3595.22	3344.93	3372.47	3940.98	3414.75	4425.12
TPT1	8808.75	7626.28	7213.23	9704.64	8620.43	8885.36		ST3GAL4	90.0575	94.1516	139.381	199.5	150.265	182.048
BEX2	0	1.30766	0	0	0.825632	0		AIP	126.643	139.92	148.538	146.125	111.46	142.838
BTG1	30.7743	28.7685	27.3777	39.0163	33.0253	35.7095		CHKA	56.8066	56.3602	34.3671	51.7651	67.8174	51.8417
KRAS	144.303	133.068	127.722	136.142	100.347	109.278		MLEC	533.309	592.37	629.759	618.626	672.065	849.325
LAMTOR5	157.601	183.072	170.92	188.125	230.351	196.752		GAPDH	5779.16	5970.15	6236.54	6815.39	6077.59	6953.72
LPIN1	258.915	210.533	220.772	117.25	120.542	108.529		CHPT1	9.85004	24.4533	19.3302	35.8751	34.883	46.1842
IAH1	84.8651	66.9914	65.4786	99.6802	92.38	81.7747		TPI1	1424.03	1346.89	1469.1	1491.88	1481.18	1546.01
BLOC1S1	216.56	229.56	191.939	306.898	338.146	227.287		PTPN6	520.645	466.835	482.238	448.001	388.873	428.514
TROAP	91.4646	83.6903	84.4222	115.456	118.008	128.834		MCM3	565.674	572.755	624.672	609.001	561.43	653.273
CD164	2241.59	1628.04	1748.88	1090.25	954.431	1108.39		COX7A2	465.766	435.451	353.031	575.751	576.291	427.113
NTPCR	161.822	146.733	138.944	218.943	206.094	218.192		HMGCS1	22.6269	31.3839	21.8737	22.8725	24.9424	31.5294
ITM2C	367.266	313.839	320.475	375.376	274.11	324.886		HSPA9	949.825	883.978	975.668	1211	976.723	1230.23
ISCU	253.287	220.995	166.85	218.75	211.362	214.957		RNF130	433.402	355.488	446.63	473.376	430.154	397.705
ITM2B	944.196	778.058	840.356	853.127	733.162	850.726		CLINT1	315.201	252.378	245.189	404.251	328.602	351.493
RCBTB2	9.85004	15.7965	31.7118	20.2825	15.687	7.70204		HRH2	25.3287	53.6141	26.4519	149.625	160.998	138.637
NDUFB5	198.408	126.843	119.034	147	136.229	156.842		PODXL2	4.22144	7.84596	17.2955	21	16.5126	17.5046
BIN1	167.451	104.613	154.642	63.0001	43.7585	49.7132		NKTR	316.608	299.454	283.849	354.376	405.385	336.789
TXN	901.982	895.747	762.018	1113	888.38	943.15		EIF4G1	849.917	880.056	932.938	948.502	887.555	982.361
HEMGN	2.8143	1.30766	6.10428	0	1.65126	1.40037		NCL	1338.2	1357.35	1218.82	1667.75	1325.97	1421.38
XPA	53.4716	41.8451	50.869	51.6251	39.6304	41.311		ITGA4	455.916	478.604	531.073	905.627	778.571	754.1
RPS6	6833.1	6102.79	5247.64	8040.38	5377.34	6384.29		PPM1G	561.452	513.911	549.386	678.126	545.743	609.162
GCHFR	0	3.77914	4.88343	1.49625	0	0.0770204		AUP1	290.745	280.559	331.544	381.501	363.237	391.404
CYP1B1	16.8858	11.7689	17.2955	1.75	2.4769	4.9013		IGFBP2	332.087	384.452	399.831	588.001	478.041	667.277
RPS24	3783.82	3622.22	3021.62	3943.63	3533.71	3298.57		SF3B1	828.81	576.678	603.307	639.626	613.445	695.985
MMRN1	7.03574	1.30766	8.13905	0.875002	1.65126	2.80074		ODC1	132.272	164.765	127.173	198.625	160.173	204.454
ZCRB1	88.6503	108.536	127.173	130.375	134.578	127.434		PLEKHB2	226.551	251.071	225.859	231.875	232.003	245.765
GLIPR1	218.235	200.687	158.569	79.8177	69.9971	56.9251		CEBPZ	447.29	384.426	374.366	538.992	473.03	551.725
DUSP6	462.487	359.084	315.775	580.581	658.648	563.53		PLEK	222.329	236.687	199.407	303.626	307.135	301.08
LPAR6	5.62859	9.15362	5.0869	9.62502	2.4769	2.80074		SRM	347.566	418.451	455.787	461.126	461.528	509.735
GTF2A2	144.936	133.381	116.999	138.25	126.322	149.14		EBNA1BP2	166.043	184.328	169.903	250.251	207.234	229.661
SCAMP2	364.451	356.991	352.014	302.751	265.028	265.37		ATP6V0B	281.43	298.147	277.745	348.251	336.032	361.996
IFITM3	1087.46	1030.1	1084.18	1027.63	1172.98	823.229		RAB32	42.2144	56.2294	62.0602	110.25	88.3427	114.13
RPL11	3757.09	3195.92	3322.77	3620.76	3437.11	3454.02		MYB	188.558	180.457	146.503	279.974	297.228	314.32
PSMA5	257.508	232.764	204.494	304.501	248.515	289.177		SET	2672.09	2832.24	3070.39	2814.83	2869.06	2717.3
CD53	128.05	95.4592	115.981	40.2501	35.5022	46.9124		SLIRP	716.238	766.289	452.734	833.877	814.074	571.66
SDHC	154.786	151.689	128.19	182	166.902	176.447		FAM45A	88.6503	99.3822	92.5816	236.25	230.351	230.361
RAB13	161.822	118.997	143.451	202.125	197.326	214.957		ACAT2	95.7564	89.0517	98.4214	112.621	93.7918	128.015
GALNT2	430.587	356.991	445.613	504.876	402.083	445.318		SRGN	195.594	163.458	156.677	864.502	653.075	879.433
SRP9	796.446	635.523	649.089	885.502	769.489	861.228		PRDX4	212.479	231.456	209.58	346.501	316.217	333.288
DEGS1	281.43	243.225	315.388	368.376	299.705	392.804		RPS10	3505.56	3483.33	2871.18	4430.83	3879.91	3395.09
RPS27A	3235.71	3171.6	2625.19	3558.44	3343.5	3488.37		SSR1	405.259	358.299	407.909	548.626	478.025	596.558
TPRKB	87.2432	60.1524	66.1297	79.6252	75.9582	104.328		MT2A	234.783	278.532	218.564	448.876	385.496	345.787
RPL32	4113.09	4053.75	3257.62	4756.51	3740.11	3547.14		RRBP1	184.336	205.303	164.816	215.25	207.234	170.845
OCIAD2	71.7646	64.0754	71.2166	63.0001	61.9224	49.013		DSTN	655.731	563.602	529.038	546.001	465.657	555.247
PLAC8	81.6146	99.3822	56.9733	107.625	112.286	110.629		MRPS26	171.672	184.38	194.32	267.751	234.48	271.672
SNCA	14.0715	10.4613	18.3129	7.00001	4.66482	4.20111		ROMO1	1211.55	1243.59	852.565	1303.75	1126.99	899.739
CRHBP	1.40715	5.23064	2.03476	0.875002	0	0		HCST	199.815	200.072	164.816	287.001	323.648	204.454
BTF3	1440.92	1455.43	1499.62	1614.38	1395.32	1764.47		COX6B1	676.838	644.677	588.046	842.627	781.048	609.162
ABRACL	270.172	220.995	224.841	265.126	203.106	230.361		PRMT1	246.251	281.147	244.171	312.481	252.644	303.355
GNA12	121.015	113.766	124.12	55.1251	60.2712	51.8137		TRAP1	394.958	403.191	425.082	533.83	426.406	500.493
CCDC25	52.0645	54.9217	36.6257	67.3751	62.7481	65.8175		CANX	909.018	836.903	1058.08	1120.88	894.16	1217.62
LACTB2	29.5501	36.6145	15.2607	40.2326	30.5484	33.5949		UQCR11	1156.68	1255.35	1047.32	1595.13	1668.6	1161.61
GSN	1010.28	1095.77	1089.58	664.109	660.473	714.89		SMARCA4	474.209	589.755	626.707	564.376	527.579	544.744
RPL7A	3452.97	3364.52	3327.84	3612	3238.95	3740.38		SDF2L1	71.7646	78.4596	63.0776	125.125	127.147	123.933
MSRB2	28.143	32.6915	28.4867	20.125	13.2101	23.1061		ATF4	412.294	334.761	349.979	388.501	359.15	406.108
RGS10	394.001	375.299	337.77	299.251	234.48	249.966		IGLL1	0	1.30766	2.03476	0.875002	0	1.40037
FERMT3	541.147	501.723	518.813	443.967	373.186	434.115		MRPS12	157.052	148.21	130.998	196.735	157.82	170.509
TMEM219	208.258	168.688	210.598	210.875	198.977	227.56		TXNDC17	347.425	334.996	238.148	490.193	524.739	363.13
HHEX	232.179	183.072	224.841	245	205.582	196.052		ILF3	1082.1	1063.13	1061.13	1225.88	1183.13	1270.14
CAST	82.2056	78.4596	78.8979	70.8751	64.0608	61.0912		PRKCSH	333.494	270.686	308.266	378.876	325.299	316.484
MSI2	85.836	73.229	84.4426	38.5001	30.5484	30.8082		TOMM40	98.5004	141.227	159.729	183.75	169.255	178.547
ELMSAN1	437.623	436.759	466.978	295.751	296.113	258.369		RPL36	6944.28	7076.99	5833.66	8556.64	8284.4	5948.78
UQCRB	405.259	345.222	332.683	494.376	393.001	411.709		LSM7	1236.88	1248.82	1141.5	1671.25	1616.59	1258.93
CD109	128.768	84.5795	100.426	30.8088	33.8509	50.4134		ADRM1	206.499	237.746	245.118	262.501	212.939	254.125
UBE2L6	208.258	166.073	213.65	161	158.521	164.544		UBE2M	49.2502	41.8451	41.7126	46.3751	34.6766	48.3128
GLYATL2	0	0	1.01738	0.875002	0	0		TRIM28	772.524	657.753	773.209	700.001	659.68	782.107
RBPMS	133.679	101.998	113.947	53.3751	71.0044	53.9143		DKC1	481.245	398.836	447.648	579.251	483.821	524.439
SSBP3	132.272	137.304	124.12	92.7502	73.4813	86.1228		RBM39	1159.49	1155.97	1062.15	1239	1224.41	1166.51
ETS2	467.173	375.299	462.908	254.626	166.778	200.253		COX7B	721.867	661.676	512.76	887.252	939.57	683.381
MX1	66.136	60.1524	59.0081	20.125	19.8152	18.905		SRRM1	482.342	572.206	558.725	603.331	630.998	579.488
CSTB	260.322	235.379	246.206	265.126	179.162	221.959		PRAM1	151.972	145.15	174.989	380.626	350.894	347.292
S100B	64.7288	61.46	41.7126	62.1251	60.2712	73.5195		HSPBP1	61.9145	96.7669	102.755	98.0002	89.1683	84.0223
JAML	367.266	258.917	249.258	119.875	118.065	82.6219		IER3IP1	137.492	111.282	125.87	146.178	134.355	163.437
FLYWCH2	33.7716	45.7681	45.7821	38.5001	28.732	44.8119		PRPF38B	526.273	383.145	423.23	533.751	613.445	581.154
RPL29	2599	2721.24	2735.74	2833.26	2760.09	2783.94		FKBP11	31.3794	39.1906	38.6605	35.8751	46.2354	53.2141
MAGOH	84.4289	62.7677	80.3731	113.75	99.9015	105.728		LDHA	1328.35	1227.84	1326.6	1696.52	1783.98	1779.81
DPY30	111.165	82.3826	85.46	112.875	85.8658	121.006		YARS	415.109	366.145	417.126	466.376	372.36	469.124
H3F3A	3215.33	2742.16	2812.04	2626.76	2528.91	2543.77		TIMM10	50.6573	113.766	79.3557	119.875	106.507	122.532
CTSS	90.0575	70.6137	88.5121	69.1251	47.8867	54.6145		TMEM258	603.667	596.293	377.448	699.126	667.937	474.026
S100A11	481.245	460.296	420.178	775.252	837.191	672.878		ANXA1	143.529	120.305	144.468	269.501	239.433	297.579
IGFBP7	95.9956	98.9768	131.018	262.991	209.768	238.084		PSAT1	1.40715	1.30766	0	0	0	0.700186
IFI16	291.28	211.841	248.241	123.375	110.635	109.229		SYNCRIP	742.974	737.521	811.87	863.627	774.088	952.253
RPL9	3390.71	3277.35	2837.26	3836.74	3598.2	3934.64		CD63	287.058	254.994	288.936	297.501	264.202	282.175
C4orf3	173.079	151.689	153.624	217.875	178.337	212.856		CCT7	941.382	911.439	845.443	1148.88	850.401	995.664
HMGB2	841.475	699.598	739.636	1057	880.95	1037.68		GLUL	333.48	277.224	270.603	448.876	323.648	388.603
ANXA5	137.901	139.92	141.416	130.375	99.9015	114.83		C9orf78	195.594	194.841	227.873	280.001	222.921	232.462
LSM6	66.136	37.9222	51.8864	76.1252	37.9791	75.6201		RPL35	4159.53	4204.13	3395	5129.26	4902.6	3673.17
PTTG1	167.451	116.382	128.19	190.75	183.29	201.653		MYC	1228.44	1127.2	1244.26	2317.88	1916.29	1947.22
BRI3	45.0287	40.5375	42.73	31.5001	37.1535	35.7095		LRPPRC	475.616	435.451	483.256	601.126	520.974	536.342
MED30	39.4001	40.5375	52.9038	71.7501	51.1892	72.1191		TDG	356.008	354.376	266.554	377.126	305.484	307.382
BAALC	92.8718	64.0754	77.3209	21	24.769	25.9069		MMAB	28.143	54.9217	48.8343	62.0114	73.4813	56.715
CTHRC1	0	1.30766	0	1.75	0.825632	0		NABP2	143.529	117.689	130.225	116.366	111.46	107.128
PSIP1	287.058	260.081	284.867	263.332	231.177	279.374		SORD	64.0393	100.481	90.4146	133.429	111.799	123.527
ALDH1A1	26.7358	18.3072	18.3129	2.62501	2.4769	3.50093		SLC27A2	46.4359	62.0877	46.7995	118.125	81.7376	81.2215
NDUFB8	274.309	286.992	273.238	325.781	296.873	253.705		PMM2	63.6594	57.6678	72.4273	80.9552	103.08	101.17
PCBD1	63.3217	58.8447	83.4252	67.3751	70.1788	74.2197		TCF25	197.001	210.533	228.473	244.239	222.533	226.86
CYB5A	67.5431	58.8447	79.3557	104.125	75.9582	87.5232		AFG3L2	280.346	293.426	256.227	348.172	286.073	278.471
RPL27A	3014.11	2837.62	2405.09	3351.26	2904.57	2747.53		GALNT1	333.494	254.994	255.363	310.626	299.705	303.18
B2M	1611.18	1473.73	1389.74	1520.75	1438.25	1534.81		ARRB2	239.215	218.379	186.181	276.501	232.828	253.467
MRPL16	159.008	173.919	164.816	187.25	136.229	186.249		ARHGDIA	346.158	398.836	388.639	357.876	293.099	383.002
TUBA1C	425.719	471.555	330.903	543.892	451.315	510.68		SLC16A3	163.229	154.304	151.59	138.775	158.521	135.136
SPINT2	180.115	133.381	192.285	154	137.881	135.059		TXNL4A	112.572	94.1516	115.981	136.5	102.378	110.629
FTH1	886.208	747.733	838.159	356.922	305.938	354.742		SAMD1	52.0645	43.1528	51.8864	47.2501	39.6304	55.3147
CTNNB1	401.037	368.76	337.77	286.126	285.669	352.193		SLC39A3	150.565	201.38	184.146	252.876	204.757	231.061
MPLKIP	111.165	103.305	120.051	144.375	140.358	150.54		MYO1F	346.158	304.685	312.336	415.626	355.022	371.098
ATXN2L	296.965	302.553	284.348	295.068	298.879	297.663		PGD	468.58	402.759	432.387	551.251	479.692	518.838
HNRNPH1	1201.7	993.822	1044.85	1236.21	1349.08	1499.8		SERBP1	1460.62	1383.5	1459.94	1809.5	1569.53	1686.05
UPF3A	139.308	124.228	128.19	115.5	120.542	115.531		LMO4	149.158	109.843	151.59	104.125	91.6452	116.231
CD52	1098.98	707.444	608.394	237.125	232.003	175.747		HAX1	121.015	117.689	109.877	111.125	82.5632	107.128
HINT1	1293.17	1218.74	1070.28	1414.88	1184.78	1267.34		PTPN7	370.08	343.915	356.083	420.876	449.144	465.623
NFU1	39.4001	26.1532	47.8169	49.8751	35.5022	42.0111		PDIA6	411.436	366.681	382.535	659.401	530.675	608.965
LIMS1	642.912	459.394	544.095	394.705	347.038	333.694		SNRPG	699.353	716.598	531.073	1031.63	1135.24	773.005
TM4SF1	264.544	139.92	164.816	72.6251	77.6094	67.918		HSPD1	2318.98	2226.95	2267.74	2991.63	2641.2	3002.4
MZB1	2.8143	3.92298	10.1738	1.75	3.30253	2.80074		NBEAL1	233.066	218.51	232.085	228.76	276.81	244.512
CYTL1	717.646	507.372	521.916	458.501	431.806	499.232		ECE2	1.40715	6.30292	3.74396	3.50001	0.825632	0
HOPX	156.193	116.382	129.207	170.625	140.358	172.946		IQGAP2	187.151	164.765	190.25	149.625	165.126	188.35
S100Z	49.2502	43.1528	31.5388	21.875	26.4202	30.8082		TNFAIP8	267.358	244.533	248.241	420.001	409.514	408.908
RGS19	394.001	409.298	412.039	389.376	321.171	383.002		RPL7L1	402.135	381.876	326.386	385.36	318.306	410.953
MLLT3	159.008	156.919	150.572	134.75	89.9939	119.732		EBP	174.486	168.688	165.833	185.5	146.963	171.545
RPS7	3427.81	3401.22	2738.79	4254.26	3144.83	3277.57		MTDH	886.503	863.056	998.05	1150.63	1036.17	1249.13
C1QTNF4	0	2.61532	3.05214	2.62501	4.95379	0		PLIN2	29.5501	35.3068	41.7126	49.0001	38.8047	39.9106
CHCHD1	126.643	142.535	135.312	197.75	156.87	163.143		SIGMAR1	40.8073	48.3834	42.73	49.8751	57.7943	52.5139
TRMT112	366.844	354.206	327.057	360.999	369.437	286.495		POLE3	296.908	315.146	332.683	418.198	427.678	413.803
PARP14	185.744	223.61	190.25	151.375	154.393	170.845		SURF4	295.501	260.224	295.04	385.001	321.171	352.894
CYSLTR1	49.2502	70.6137	48.8343	54.2501	44.5841	44.1117		PDCD11	264.544	305.993	255.363	285.251	261.725	261.869
CKS1B	241.959	233.993	186.181	273.867	269.131	289.149		SSRP1	510.795	517.834	629.759	710.501	621.701	698.785
CBX2	154.786	135.997	126.155	112.875	108.983	100.127		ALDOA	2160.9	2096.38	2257.86	2461.61	2217.52	2441.46
GNG5	419.33	402.759	387.622	619.501	685.952	679.88		CCT5	687.898	608.114	623.654	896.457	676.193	816.059
RPL15	5295.1	5227.24	4854.94	5303.34	5038.83	5118.26		TIMM8B	366.632	349.865	304.655	471.223	491.689	294.946
UBE2C	49.2502	69.306	62.0602	77.0002	66.0506	77.7206		RILPL2	159.008	169.996	179.059	203	152.742	196.752
CDC26	60.5074	50.1749	33.5736	62.1076	50.3636	69.3184		TGOLN2	394.001	362.222	335.736	416.501	395.478	435.515
ZFAS1	374.653	373.991	279.78	414.751	343.463	319.019		HNRNPU	740.652	872.366	848.882	1018.18	960.037	961.691
GIMAP7	4.22144	7.84596	10.1738	1.75	3.30253	3.50093		CCT8	948.418	889.209	755.914	955.502	857.006	1056.58
HLA-DQB1	33.7716	31.3839	22.3824	6.12501	9.90759	6.30167		ATAD2	219.529	206.61	202.459	262.501	234.48	252.067
NRIP1	1157.91	920.828	1029.86	469.421	483.408	416.996		FCER1G	130.865	132.074	137.346	112	124.67	108.529
LRRC75A	1851.81	1736.57	1665.45	1806.88	1802.36	1988.53		SON	2670.77	2861.11	2254.33	2716.88	3018.51	2221.69
TP53TG1	29.5501	28.7685	37.6431	36.7501	25.5946	32.2085		SNF8	42.2144	43.1528	54.9386	35.8751	31.374	50.9875
SMDT1	135.086	184.38	158.711	173.25	158.521	156.141		RUNX1	697.945	838.21	689.784	804.284	878.473	846.524
ALYREF	29.5501	35.3068	23.3998	24.5	18.9895	22.4059		FDPS	175.19	170.467	185.631	212.328	204.014	224.746
SEPT9	188.558	156.919	159.729	166.25	116.414	126.923		GPATCH4	159.008	138.612	156.677	158.375	185.767	167.344
RPS27L	561.452	557.063	407.97	606.376	613.445	516.737		IER2	249.065	195.064	141.609	219.949	198.779	200.253
UBALD2	22.5144	20.9226	18.3129	14	18.9895	15.4041		MFSD12	57.6227	56.9225	59.2929	62.3351	55.8871	72.0281
DLK1	2.8143	3.92298	2.03476	3.50001	4.95379	1.40037		YDJC	204.036	196.149	204.494	329.876	272.459	279.374
KRT10	42.2144	40.5375	29.504	45.5001	48.7123	46.9124		EIF4A1	1753.63	1651.58	1661.24	2119.96	1692.93	1983.76
TNFRSF4	21.1072	14.3843	18.3129	7.87502	11.5589	5.60149		HPGDS	2.8143	2.61532	4.06952	0.875002	3.30253	0.700186
CMC1	95.9112	58.1255	65.265	78.6539	103.774	86.4799		KRTCAP2	427.773	421.067	356.083	500.501	565.558	363.396
PLSCR1	132.272	103.305	114.964	143.5	101.553	132.335		CCT3	918.868	734.905	761.001	1079.75	813.248	993.563
SUMO2	790.677	758.365	792.54	950.234	815.675	912.986		RPL22L1	348.973	320.377	305.214	480.376	399.606	405.408
NDUFA4	723.274	631.6	557.525	850.502	861.96	758.301		TKT	1535.2	1532.58	1675.63	2233	1901.43	2094.26
BLOC1S2	130.865	116.382	89.5295	126	92.4708	119.032		SLBP	348.973	376.606	353.031	429.626	338.509	427.813
HLA-DRB1	188.262	168.767	176.516	66.1939	54.6073	63.1848		LRPAP1	569.895	645.984	632.811	1419.25	1170.75	1216.22
S100A4	1412.78	991.207	902.417	698.251	692.706	444.618		UQCRQ	2299.22	2325.91	1647.14	2788.63	2713.03	2076.05
PPIA	2716.06	2662.12	2708.79	3380.53	2804.48	3408.02		VCP	596.631	585.832	607.376	689.501	546.569	611.262
TCF4	139.308	129.458	138.364	138.25	151.091	124.633		STOML2	336.308	321.684	283.849	369.251	351.719	443.918
HLA-DQA1	13.9026	9.15362	11.1912	3.50001	1.65126	2.56268		GHITM	486.873	426.297	429.335	525.001	478.041	592.357
CD47	378.523	337.376	370.327	422.626	445.841	432.015		GFI1B	35.1787	27.4609	27.4693	15.75	14.8614	10.5028
ADA	261.73	313.839	288.936	308.001	294.751	325.586		DDX21	830.217	911.439	926.834	1134.88	1010.57	1088.79
PCBP2	1103.25	984.158	1016.73	975.776	887.241	1001.01		PSMC3	285.651	347.838	265.536	317.626	260.074	302.48
SVIP	329.273	302.07	259.432	322.876	255.12	253.467		NOLC1	346.158	345.222	358.118	359.626	369.058	402.607
RPL23A	2318.66	2096.08	1938.58	2458.67	2115.75	2374.9		MCM7	636.031	581.909	606.013	749.002	655.552	742.743
HLA-DRB5	16.3229	23.4594	42.2213	10.8063	17.2227	16.6364		TMED3	198.408	227.768	280.797	303.626	249.341	310.182
CAPZA2	385.559	305.993	248.241	393.751	333.555	359.195		CENPV	25.1317	28.4808	29.2599	33.6263	28.7898	39.0213
HLA-DMA	181.522	217.072	177.024	109.375	95.7734	88.9236		HSP90B1	882.282	817.288	801.696	1302.88	1115.43	1431.18
PSMB8	206.851	238.962	213.65	263.376	228.7	262.57		PPIB	427.281	470.719	430.525	585.472	482.211	578.115
HLA-DRA	1207.33	988.591	1120.14	458.501	436.76	396.305		PDIA3	821.774	763.216	929.896	1338.7	1157.48	1275.74
SDHD	237.808	198.764	187.198	277.376	254.295	296.879		ENDOG	18.3211	26.5586	33.0242	29.6101	25.3221	30.5281
CSNK2B	370.052	359.934	347.191	374.492	348.417	428.311		EEF2	5494.91	4584.66	4531.41	5012.01	4546.76	4378.26
AIF1	1916.54	1798.03	1390.76	1645.88	1777.59	1243.53		ECI1	87.2432	84.9979	96.6512	90.1252	84.2145	111.33
LST1	285.651	324.3	243.154	355.251	383.093	333.989		SRRM2	1891.21	2092.27	1579.99	1990.63	2316.72	2036.84
HLA-C	260.745	233.718	267.948	301.823	251.603	258.116		DDIT4	68.9503	60.1524	56.9733	70.0001	62.7481	69.3184
HLA-E	446.544	326.261	384.305	274.418	233.439	249.924		PXK	147.751	146.458	141.416	361.376	374.011	401.206
TMSB4X	1156.35	932.179	853.409	2071.79	1770.92	1676.9		PRELID1	382.885	404.721	401.815	513.88	471.486	536.811
TMEM256	104.129	99.3822	78.0636	109.375	98.2503	59.5158		ZEB2	499.538	529.367	470.01	575.62	720.645	611.605
HLA-A	238.652	207.068	247.508	234.675	235.801	219.298		AGPAT2	149.158	145.15	176.007	194.25	155.219	180.648
TRBC2	0	1.30766	0	0	0	0		FASN	519.238	664.292	615.515	736.751	841.319	686.882
IGHD	33.7716	26.1532	45.7821	21	19.8152	18.905		DCXR	1145.42	1172.97	985.842	1041.25	1183.13	1219.72
IGHM	545.973	464.219	501.569	136.5	148.614	112.03		RAC3	26.7358	22.2302	10.1738	24.5	15.687	14.0037
GIMAP1	19.7001	18.3072	15.2607	14.875	12.1863	15.194		SF3B5	236.401	266.763	221.789	295.751	251.818	240.164
GPSM3	329.273	304.685	281.814	169.75	170.08	203.754		PA2G4	822.534	909.112	862.444	1076.55	948.66	1097.77
DDAH2	66.136	71.9213	65.1124	35.0001	33.8509	31.5084		KIF5B	477.023	384.452	481.221	438.376	407.862	411.709
RPS29	2303.47	2212.56	1274.91	2503.49	2025.55	1519.49		PGAM1	896.55	909.491	903.465	1405.96	1124.16	1388.03
HLA-DPB1	242.874	214.456	278.762	105	104.03	97.3258		RNASEH1	92.8014	87.6133	94.5757	111.125	81.7376	113.43
EPB41L4A-AS1	77.3931	63.8661	68.4189	59.7889	60.073	88.0273		THOP1	151.972	226.225	226.876	238.875	182.465	216.357
LTB	14.0715	15.6919	19.3302	10.5	9.08196	16.1043		CYCS	340.53	359.607	266.554	330.751	367.406	439.717
HLA-DPA1	693.724	584.524	683.68	278.251	310.438	308.782		BSG	592.409	599.026	560.719	760.569	670.504	747.798
RPS18	6895.01	6835.14	6141.93	8479.63	7517.38	7148.9		MRPL52	408.073	410.605	327.597	381.501	386.396	313.683
HLA-B	123.477	105.097	118.596	77.1927	69.2871	86.9561		DHCR7	99.9075	74.5366	81.3905	164.5	109.809	130.235
PSMB9	47.843	33.9992	59.0081	45.5001	46.2354	38.5102		ANKRD13D	126.643	100.69	85.46	174.125	175.034	169.445
HLA-DMB	74.5788	73.229	80.3731	22.75	23.1177	26.6071		SMARCC1	394.001	424.99	486.308	425.251	421.898	452.32
SHANK3	78.8003	84.9979	52.9038	34.1251	24.769	30.108		BRMS1	94.2789	104.613	106.825	112	105.681	95.9254
MALAT1	7405.82	7549.12	3689.02	4568.38	5874.37	3953.95		YIF1A	43.6216	48.3834	42.73	42.0001	67.7019	55.3147
TXNIP	312.387	234.071	201.441	181.125	156.045	200.253		C19orf70	226.551	285.07	214.667	337.654	336.032	205.154
MTRNR2L12	24999.9	21300.5	17284.6	23865.7	32833.1	23158.1		CCDC85B	49.2502	100.69	144.468	174.125	134.578	146.339
GTF2H5	47.843	43.1528	54.9386	45.5001	55.3174	53.2141		TOMM5	468.566	435.752	355.066	578.149	618.011	553
								RUVBL1	235.134	223.806	217.719	291.052	254.881	280.326
								TUBB6	119.34	94.9492	99.8254	126.954	101.974	101.73
								RHOG	579.745	559.679	722.34	704.376	650.598	702.986
								ATOX1	796.446	768.904	653.158	994.877	904.067	835.322
								POLR2L	985.524	1048.19	730.113	1061.28	995.481	811.718
								RPS27	13169.5	12200.5	10030.4	15240.8	14749.9	10363.4
								IMP3	183.788	162.15	193.699	188.432	165.126	195.002
								TUFM	809.11	830.364	845.443	1055.25	937.918	1053.08
								DPM3	229.365	275.916	181.094	345.626	280.715	220.558
								FARSA	282.837	304.685	289.953	521.501	446.667	480.327
								CALR	1029.4	1032.03	878.457	2005.51	1797.95	2096.7
								GADD45GIP1	1617.33	1650.07	1726.74	1689.93	1696.62	1688.11
								GATA2	189.965	138.612	178.042	100.625	88.3427	114.83
								FCER1A	0	1.30766	1.01738	0	1.65126	0
								DCTPP1	222.175	249.672	219.744	268.626	187.187	246.43
								MRPL41	119.608	100.69	104.79	165.375	148.614	121.832
								SHMT2	239.145	295.414	268.039	329.849	326.95	365.497
								ANXA2	144.936	115.074	149.555	77.0002	60.2712	83.3221
								NAA38	668.395	645.984	521.916	916.984	719.027	642.014
								RUVBL2	260.322	279.839	301.145	304.501	337.684	331.188
								NPW	0	0	0	1.75	0	1.40037
								UQCR10	1813.81	1737.88	1207.63	1666	1692.55	1306.55
								PGP	80.2074	70.6137	88.5121	100.625	85.0401	100.127
								IRAK1	249.065	234.071	228.911	272.126	230.351	258.369
								CMSS1	218.108	209.226	187.198	200.375	212.188	234.562
								H1FX	61.9145	71.8821	61.0428	81.3752	57.7943	65.8175
								BRI3BP	246.251	219.687	277.745	296.626	280.715	344.491
								PRSS57	14.0715	10.4613	16.2781	59.5001	58.6199	55.3147
								P4HB	1111.65	1167.74	1315.47	2629.38	2349.75	2468.85
								BCAP31	313.794	264.147	278.762	345.626	274.936	308.782
								IFITM1	353.025	331.91	299.232	417.227	506.558	343.091
								NDUFA13	1147.32	1271.05	1149.64	1617.88	1757.5	1281.58
								RPS19BP1	333.494	315.146	440.526	411.251	333.555	369.698
								EXD3	26.7358	31.3839	33.5736	37.6251	39.6304	30.108
								EIF4EBP1	256.101	222.302	272.658	254.626	278.238	249.966
								LONP1	167.451	189.611	212.633	256.376	167.603	214.257
								XRCC6	657.138	632.908	551.42	817.252	626.655	759.001
								RABL6	185.744	189.611	166.85	171.5	173.383	191.151
								TOMM7	640.252	638.138	521.916	681.626	704.264	620.365
								FLNA	648.695	695.662	597.202	816.377	833.889	794.011
								HIST1H4C	3630.44	4613.43	1879.1	5482.76	5620.91	3059.81
								DYNC1H1	436.216	558.371	562.612	359.643	464.831	397.705
								SPN	1031.44	963.746	1002.12	1098.13	825.632	926.346
								RPS26	3379.97	3040.31	2242.31	3080.88	2764.22	2202.08
								RPL37A	5508.98	5179.64	4193.64	5632.39	5451.65	4262.73
								CFD	57.6931	78.4596	73.2514	324.626	288.146	301.78
								TFDP1	130.865	115.074	152.607	140	100.727	133.735
								UBL5	1101.8	1152.05	902.417	1293.25	1306.15	953.653
								TXNRD1	263.137	196.149	238.067	253.751	187.419	240.164
								MT-ND6	1007.52	1009.51	770.157	692.126	1055.98	857.027
								MT-CYB	10435.4	9518.46	8837.99	9032.64	11497.8	10613.4
								MT-ND5	8594.86	7895.65	7153.2	7225.76	10595.3	8697.71
								PNP	634.624	557.756	605.342	1682.63	1589.34	1887
								HMGN2	1365.54	1392.23	1356.8	1948.94	1642.56	1885.35
								MT-ND3	3388.41	2794.47	2296.23	2474.5	3972.12	1962.62
								MT-ND4	22244.2	20127.5	18792	18056.5	26532.5	22898.9
								MT-ND1	12035.3	11549.3	10457.7	9669.64	13727	12578.8
								APRT	325.051	346.53	367.274	423.501	395.478	387.903
								MT-CO3	13812.6	13429.7	11372.3	12656	14280.1	12550.1
								ZNF580	43.6216	32.6915	55.9559	40.2501	50.3636	55.3147
								C8orf82	8.44289	13.0766	20.3476	14	29.7228	22.4059
								VDAC1	932.939	857.825	978.72	1277.5	1013.05	1137.8
								ALG3	154.786	181.765	223.824	280.876	226.223	266.771
								RPL41	12796.6	12475.1	10518.7	13563.4	12941	9989.55
								TMA7	1457.79	1346.79	1071.3	1669.5	1548.03	1184.71
								RPS28	6333.62	6276.78	5329.04	7360.53	7094.67	5586.08
								MIF	4771.78	5024.03	4401.77	7630.33	7664	4782.55
								RPL36A	2950.59	2748.65	2467.37	3331.94	3105.62	2494.1
								C4orf48	154.786	159.535	149.555	172.375	145.311	99.4264
								NME2	1454.99	1484.18	1394.42	1656.36	1652.15	1505.63
								NEAT1	1740.64	1665.96	1035.69	833.002	1136.9	966.956
								CRNDE	146.343	150.381	109.877	217.875	208.885	215.657
								CEBPA	197.859	135.238	156.463	359.993	274.275	311.597
								SNHG19	106.943	139.92	99.7033	119	140.358	113.43
								BOP1	115.386	139.92	140.399	172.375	189.07	182.048
								MRPL12	268.765	309.916	265.536	314.126	254.295	294.078
								RPL17	4364.79	4310.23	3683.53	5368.98	5127.37	4926.38
								SNHG25	57.6931	83.6903	28.4867	42.0001	16.5126	22.4059
								NCOA4	410.887	362.222	365.24	1017.63	899.939	963.455
								MRPS21	630.402	592.37	565.664	833.002	867.74	641.37
